# High-Resolution Proteomics Unveils Salivary Gland Disruption and Saliva-Hemolymph Protein Exchange in *Plasmodium*-Infected Mosquitoes

**DOI:** 10.1101/2025.02.28.640873

**Authors:** Thiago Luiz Alves e Silva, Sachi Kanatani, Ana Beatriz Barletta Ferreira, Cindi Schwartz, Octavio A.C. Talyuli, Janet Olivas, Bianca M. Nagata, Zarna Rajeshkumar Pala, Tales Pascini, Derron A. Alves, Ming Zhao, Motoshi Suzuki, Lilian P. Dorner, Friedrich Frischknecht, Isabelle Coppens, Carolina Barillas-Mury, Jose M.C. Ribeiro, Photini Sinnis, Joel Vega-Rodriguez

## Abstract

*Plasmodium* sporozoites, the stage that initiates a malaria infection, must invade the mosquito salivary glands (SGs) before transmitting to a vertebrate host. However, the effects of sporozoite invasion on salivary gland physiology and saliva composition remain largely unexplored. We examined the impact of *Plasmodium* infection on *Anopheles gambiae* salivary glands using high-resolution proteomics, gene expression, and morphological analysis. The data revealed differential expression of various proteins, including the enrichment of humoral proteins in infected salivary glands originating from the hemolymph. These proteins diffused into the SGs due to structural damage caused by the sporozoites during invasion. Conversely, saliva proteins diffused out into the circulation of infected mosquitoes. Moreover, infection altered saliva protein composition, as shown by proteomes from saliva collected from mosquitoes infected by *P. berghei* or *P. falciparum*, revealing a significant reduction of immune proteins compared to uninfected mosquitoes. This reduction is likely due to the association of these proteins with the surface of sporozoites within the mosquito salivary secretory cavities. The saliva protein profiles from mosquitoes infected with both *Plasmodium* species were remarkably similar, suggesting a conserved interaction between sporozoites and salivary glands. Our results provide a foundation for understanding the molecular interactions between *Plasmodium* sporozoites and mosquito salivary glands.
