## Supplementary Table 2 for "High-Resolution Proteomics Unveils Salivary Gland Disruption and Saliva-Hemolymph Protein Exchange in *Plasmodium*-Infected Mosquitoes"

### Sheet: Sheet1
Protein IDs	Protein groups IDs	Fasta headers	LFQ intensity Blood 1	LFQ intensity Blood 2	LFQ intensity Blood 3	LFQ intensity PbGFP 1	LFQ intensity PbGFP 2	LFQ intensity PbGFP 3	Average	Peptides	Razor + unique peptides	Unique peptides	Sequence coverage [%]	Unique + razor sequence coverage [%]	Unique sequence coverage [%]	Mol. weight [kDa]	Q-value	Score	Intensity	iBAQ peptides	MS/MS count
PBANKA_0714300.1-p1	PBANKA_0714300.1-p1	small heat shock protein HSP20	NaN	NaN	NaN	28.4998	28.9603	29.565	29.0084	8	8	8	53.8	53.8	53.8	19.448	0	323.31	1808800000	8	47
PBANKA_1326400.1-p1	PBANKA_1326400.1-p1	glyceraldehyde-3-phosphate dehydrogenase	NaN	NaN	NaN	28.4099	28.1858	28.3992	28.3316	20	20	20	77.2	77.2	77.2	36.582	0	323.31	5388300000	21	119
PBANKA_0405200.1-p1	PBANKA_0405200.1-p1	T-complex protein 1 subunit beta, putative	NaN	NaN	NaN	28.1527	27.9062	27.9525	28.0038	13	13	13	31.7	31.7	31.7	59.088	0	72.464	913990000	32	39
PBANKA_1231800.1-p1	PBANKA_1231800.1-p1	60S ribosomal protein L12, putative	NaN	NaN	NaN	27.4684	28.0138	28.1333	27.8718	5	5	5	37.6	37.6	37.6	18.214	0	6.5245	436450000	9	16
PBANKA_1206900.1-p1	PBANKA_1206900.1-p1	tubulin beta chain, putative	NaN	NaN	NaN	27.3371	27.7636	28.2743	27.7917	20	19	19	68.3	64.9	64.9	49.789	0	323.31	7087000000	21	153
PBANKA_1340100.1-p1	PBANKA_1340100.1-p1	L-lactate dehydrogenase	NaN	NaN	NaN	27.6794	27.5695	27.4271	27.5587	21	21	21	72.8	72.8	72.8	34.424	0	311.95	3347900000	15	101
PBANKA_0941900.1-p1	PBANKA_0941900.1-p1	histone H4, putative	NaN	NaN	NaN	26.3436	27.3882	28.098	27.2766	7	5	5	50.5	38.8	38.8	11.455	0	21.072	398800000	6	22
PBANKA_1308600.1-p1	PBANKA_1308600.1-p1	fructose-bisphosphate aldolase 2	NaN	NaN	NaN	26.9928	27.4674	27.3558	27.272	15	15	15	52.3	52.3	52.3	39.851	0	251.19	1870200000	20	78
PBANKA_1302800.1-p1	PBANKA_1302800.1-p1;AGAP005647-PA	thioredoxin peroxidase 1	NaN	NaN	NaN	27.2996	27.2655	27.1966	27.2539	10	10	10	55.4	55.4	55.4	21.654	0	39.566	676510000	14	32
PBANKA_1459300.1-p1	PBANKA_1459300.1-p1	actin I	NaN	NaN	NaN	27.2527	27.2674	27.0778	27.1993	14	12	11	50	42.8	39.4	41.884	0	168.19	2610600000	22	58
PBANKA_0417700.1-p1	PBANKA_0417700.1-p1;AGAP007122-PA	alpha tubulin 1	NaN	NaN	NaN	26.64	27.0864	27.7119	27.1461	22	13	4	57.6	42.2	14.6	50.206	0	323.31	3883300000	21	97
PBANKA_0807600.1-p1	PBANKA_0807600.1-p1	40S ribosomal protein S11, putative	NaN	NaN	NaN	26.9374	26.6618	27.0255	26.8749	5	5	5	31.7	31.7	31.7	18.72	0	5.6758	186820000	11	18
PBANKA_1422900.1-p1	PBANKA_1422900.1-p1	PIMMS22 protein	NaN	NaN	NaN	26.5347	26.6132	26.4677	26.5385	17	17	17	43.5	43.5	43.5	44.397	0	323.31	2414000000	21	166
PBANKA_0310900.1-p1	PBANKA_0310900.1-p1	T-complex protein 1 subunit theta, putative	NaN	NaN	NaN	26.495	26.7627	26.3044	26.5207	22	22	22	44.2	44.2	44.2	60.808	0	323.31	731330000	37	52
PBANKA_1206100.1-p1	PBANKA_1206100.1-p1	eukaryotic translation initiation factor 3 subunit D, putative	NaN	NaN	NaN	26.4127	26.3105	26.7316	26.4849	4	4	4	11.5	11.5	11.5	62.206	0.00091884	1.309	482660000	31	7
PBANKA_1032700.1-p1	PBANKA_1032700.1-p1	CUGBP Elav-like family member 2, putative	NaN	NaN	NaN	26.2515	26.3961	26.7793	26.4756	7	7	7	21.1	21.1	21.1	58.891	0.00032906	2.9314	399190000	25	10
PBANKA_0712600.1-p1	PBANKA_0712600.1-p1	14-3-3 protein	NaN	NaN	NaN	26.4559	26.401	26.4251	26.4273	13	11	11	58	55	55	30.203	0	323.31	585780000	17	44
PBANKA_1437300.1-p1	PBANKA_1437300.1-p1	endoplasmin, putative	NaN	NaN	NaN	26.4092	26.4146	26.2516	26.3585	34	34	34	50.9	50.9	50.9	93.244	0	323.31	3304000000	42	135
PBANKA_0805700.1-p1	PBANKA_0805700.1-p1	heat shock protein 90, putative	NaN	NaN	NaN	26.2123	26.1389	26.3125	26.2212	30	26	26	43.6	37.9	37.9	83.213	0	323.31	1441300000	37	112
PBANKA_1214300.1-p1	PBANKA_1214300.1-p1	enolase, putative	NaN	NaN	NaN	26.2066	26.4409	25.9932	26.2136	19	19	19	51.6	51.6	51.6	49.026	0	323.31	1601100000	25	73
PBANKA_0916200.1-p1	PBANKA_0916200.1-p1	T-complex protein 1 subunit alpha, putative	NaN	NaN	NaN	26.0463	26.2171	26.3644	26.2093	13	13	13	31.3	31.3	31.3	60.134	0	85.074	479950000	35	34
PBANKA_0522800.1-p1	PBANKA_0522800.1-p1	40S ribosomal protein S19, putative	NaN	NaN	NaN	26.1443	26.0785	26.1859	26.1362	7	7	7	43.6	43.6	43.6	20.025	0	269.82	200840000	8	23
PBANKA_0820200.1-p1	PBANKA_0820200.1-p1	thioredoxin-like protein 1, putative	NaN	NaN	NaN	25.4988	26.1697	26.712	26.1268	14	14	14	77.7	77.7	77.7	23.413	0	323.31	1335500000	14	80
PBANKA_1216500.1-p1	PBANKA_1216500.1-p1	peptidyl-prolyl cis-trans isomerase, putative	NaN	NaN	NaN	26.3012	25.9693	26.1046	26.125	3	3	3	19.4	19.4	19.4	18.818	0	30.157	110220000	8	10
PBANKA_1324400.1-p1	PBANKA_1324400.1-p1	60S ribosomal protein L27, putative	NaN	NaN	NaN	25.69	26.0379	26.5738	26.1006	3	3	3	22.6	22.6	22.6	16.864	0.00034002	3.7123	134330000	8	8
PBANKA_0214500.1-p1	PBANKA_0214500.1-p1	IMP1-like protein, putative	NaN	NaN	NaN	26.0706	26.2143	25.9533	26.0794	6	6	6	53.8	53.8	53.8	17.722	0	11.861	157140000	9	19
PBANKA_0617100.1-p1	PBANKA_0617100.1-p1	60S ribosomal protein L11a, putative	NaN	NaN	NaN	25.6501	26.0219	26.5466	26.0729	5	5	4	20.8	20.8	16.8	20.252	0.0014754	0.38904	131630000	7	10
PBANKA_1117500.1-p1	PBANKA_1117500.1-p1	ribosomal protein L27a, putative	NaN	NaN	NaN	26.0198	26.0622	26.1323	26.0714	6	5	5	41.2	35.8	35.8	16.837	0.0014789	0.42537	101880000	8	11
PBANKA_1365200.1-p1	PBANKA_1365200.1-p1	thioredoxin-related protein, putative	NaN	NaN	NaN	26.0295	26.1241	26.0276	26.0604	6	6	6	28.6	28.6	28.6	23.633	0	6.1636	218150000	9	22
PBANKA_1410400.1-p1	PBANKA_1410400.1-p1	V-type proton ATPase catalytic subunit A, putative	NaN	NaN	NaN	26.5543	25.5431	26.0781	26.0585	8	6	6	18.2	14.2	14.2	68.35	0	17.331	557200000	36	15
PBANKA_1322700.1-p1	PBANKA_1322700.1-p1	ATP-dependent RNA helicase DBP5, putative	NaN	NaN	NaN	25.9567	NaN	26.0934	26.0251	5	5	5	10.2	10.2	10.2	77.265	0.002614	-0.11823	148410000	38	5
PBANKA_0922100.1-p1	PBANKA_0922100.1-p1	40S ribosomal protein S18, putative	NaN	NaN	NaN	25.7831	25.8552	25.8679	25.8354	6	5	5	48.7	43.6	43.6	17.882	0.00035112	4.5069	124270000	8	15
PBANKA_0937700.1-p1	PBANKA_0937700.1-p1	60S ribosomal protein L36, putative	NaN	NaN	NaN	25.7568	25.8216	25.8749	25.8178	3	3	3	34.5	34.5	34.5	12.726	0	6.9443	126850000	4	13
PBANKA_1107600.1-p1	PBANKA_1107600.1-p1	6-cysteine protein	NaN	NaN	NaN	25.8132	25.5579	25.6571	25.6761	9	9	9	39.1	39.1	39.1	40.811	0	121.64	510010000	20	31
PBANKA_0605900.1-p1	PBANKA_0605900.1-p1	conserved Plasmodium protein, unknown function	NaN	NaN	NaN	25.7796	25.6127	25.6016	25.6646	8	8	8	27.1	27.1	27.1	41.186	0	18.099	602420000	27	18
PBANKA_1354400.1-p1	PBANKA_1354400.1-p1	60S ribosomal protein L18, putative	NaN	NaN	NaN	25.2249	25.6174	26.1437	25.662	7	7	7	36.4	36.4	36.4	21.7	0	39.412	131660000	9	22
PBANKA_1423600.1-p1	PBANKA_1423600.1-p1	40S ribosomal protein S16, putative	NaN	NaN	NaN	25.5418	25.7017	25.6902	25.6446	5	5	5	38.2	38.2	38.2	16.36	0	6.6108	175000000	7	16
PBANKA_0701900.1-p1	PBANKA_0701900.1-p1	GPI-anchored micronemal antigen, putative	NaN	NaN	NaN	25.6561	25.7886	25.4754	25.64	16	16	16	28	28	28	71.064	0	323.31	720490000	35	68
PBANKA_0405300.1-p1	PBANKA_0405300.1-p1	40S ribosomal protein S23, putative	NaN	NaN	NaN	25.4707	25.7315	25.6367	25.613	3	3	3	32.4	32.4	32.4	16.116	0.00092081	1.3297	79430000	4	13
PBANKA_1240600.1-p1	PBANKA_1240600.1-p1	inner membrane complex protein 1g, putative	NaN	NaN	NaN	24.6423	25.9827	26.1099	25.5783	6	6	6	25.6	25.6	25.6	34.316	0	10.809	341910000	12	17
PBANKA_0617200.1-p1	PBANKA_0617200.1-p1	40S ribosomal protein S10, putative	NaN	NaN	NaN	25.6356	25.5279	25.493	25.5522	4	4	4	34.3	34.3	34.3	16.627	0.00035273	4.6072	77517000	6	18
PBANKA_0906500.1-p1	PBANKA_0906500.1-p1	60S ribosomal protein L28, putative	NaN	NaN	NaN	25.5541	25.4006	25.6827	25.5458	4	4	4	30.2	30.2	30.2	14.582	0	42.479	87250000	5	13
PBANKA_1202000.1-p1	PBANKA_1202000.1-p1	inner membrane complex protein 1c	NaN	NaN	NaN	24.7443	25.5158	26.3159	25.5253	4	4	4	21.2	21.2	21.2	32.557	0	47.027	313140000	16	11
PBANKA_0819000.1-p1	PBANKA_0819000.1-p1	glideosome-associated protein 50, putative	NaN	NaN	NaN	25.4373	25.2554	25.7505	25.4811	14	14	14	45.1	45.1	45.1	44.306	0	110.73	1653900000	20	67
PBANKA_1135100.1-p1	PBANKA_1135100.1-p1	40S ribosomal protein S15, putative	NaN	NaN	NaN	25.4829	25.3702	25.5487	25.4673	6	6	6	40.4	40.4	40.4	17.257	0.00064516	2.4309	142230000	8	15
PBANKA_1320900.1-p1	PBANKA_1320900.1-p1	thioredoxin 1, putative	NaN	NaN	NaN	25.3895	25.571	25.2325	25.3977	4	4	4	37.5	37.5	37.5	11.638	0	31.448	94702000	4	16
PBANKA_1423300.1-p1	PBANKA_1423300.1-p1	DNA/RNA-binding protein Alba 1, putative	NaN	NaN	NaN	25.4831	25.4872	25.1436	25.3713	6	6	6	31.4	31.4	31.4	26.88	0	42.209	441260000	12	24
PBANKA_0823400.1-p1	PBANKA_0823400.1-p1	phosphoglycerate kinase, putative	NaN	NaN	NaN	25.4524	25.5401	25.0878	25.3601	16	16	16	49.8	49.8	49.8	45.494	0	21.486	948210000	26	46
PBANKA_1441100.1-p1	PBANKA_1441100.1-p1	haloacid dehalogenase-like hydrolase, putative	NaN	NaN	NaN	25.6018	25.3178	25.0784	25.3327	8	8	8	35.4	35.4	35.4	32.773	0	20.215	434070000	16	25
PBANKA_0938400.1-p1	PBANKA_0938400.1-p1	endoplasmic reticulum-resident calcium binding protein, putative	NaN	NaN	NaN	24.6528	25.7459	25.3061	25.2349	14	14	14	55.3	55.3	55.3	39.122	0	291.44	560800000	21	66
PBANKA_0932200.1-p1	PBANKA_0932200.1-p1	peptidyl-prolyl cis-trans isomerase, putative	NaN	NaN	NaN	25.1495	25.3843	25.134	25.2226	4	4	4	22.4	22.4	22.4	21.21	0.00035137	4.5518	126410000	12	16
PBANKA_0402600.1-p1	PBANKA_0402600.1-p1	inner membrane complex protein 1a	NaN	NaN	NaN	24.3847	25.2654	25.9954	25.2152	30	30	30	50	50	50	91.748	0	323.31	1561000000	41	99
PBANKA_1459500.1-p1	PBANKA_1459500.1-p1	myosin A-tail interacting protein	NaN	NaN	NaN	24.9208	25.0479	25.6209	25.1965	6	6	6	53.4	53.4	53.4	23.763	0	42.198	217740000	10	23
PBANKA_1113000.1-p1	PBANKA_1113000.1-p1	purine nucleoside phosphorylase, putative	NaN	NaN	NaN	25.255	25.2525	25.0198	25.1758	11	11	11	64.8	64.8	64.8	27.007	0	38.3	623020000	13	43
PBANKA_1234200.1-p1	PBANKA_1234200.1-p1	40S ribosomal protein S24, putative	NaN	NaN	NaN	25.3464	25.0273	25.13	25.1679	5	5	5	33.8	33.8	33.8	15.272	0	8.099	113670000	6	16
PBANKA_0712200.1-p1	PBANKA_0712200.1-p1	BEM46-like protein, putative	NaN	NaN	NaN	25.2889	25.2379	24.9751	25.1673	11	11	11	38.7	38.7	38.7	32.738	0	32.978	472940000	14	36
PBANKA_0938500.1-p1	PBANKA_0938500.1-p1	succinate--CoA ligase [ADP-forming] subunit alpha, putative	NaN	NaN	NaN	NaN	24.3873	25.9437	25.1655	6	6	6	21.9	21.9	21.9	35.528	0.00063694	2.1697	132190000	21	16
PBANKA_0918000.1-p1	PBANKA_0918000.1-p1	60S acidic ribosomal protein P0, putative	NaN	NaN	NaN	25.0966	25.0817	25.2834	25.1539	10	10	10	45.4	45.4	45.4	34.86	0	55.286	526180000	17	42
PBANKA_0603200.1-p1	PBANKA_0603200.1-p1	eukaryotic translation initiation factor 5A, putative	NaN	NaN	NaN	25.2877	25.1972	24.9123	25.1324	4	4	4	34.2	34.2	34.2	17.554	0	14.666	51983000	10	9
PBANKA_1451200.1-p1	PBANKA_1451200.1-p1	p25-alpha family protein, putative	NaN	NaN	NaN	25.0977	25.2214	25.0549	25.1247	11	11	11	61.2	61.2	61.2	17.272	0	10.415	173600000	10	37
PBANKA_1126200.1-p1	PBANKA_1126200.1-p1	protein DJ-1, putative	NaN	NaN	NaN	25.3565	24.8821	25.0224	25.087	10	10	10	61.9	61.9	61.9	20.707	0	16.978	138140000	10	36
PBANKA_0941800.1-p1	PBANKA_0941800.1-p1	histone H2B, putative	NaN	NaN	NaN	24.8622	25.2403	25.0725	25.0583	4	3	3	28.8	22	22	13.257	0	12.623	56087000	8	12
PBANKA_1018600.1-p1	PBANKA_1018600.1-p1	60S ribosomal protein L21, putative	NaN	NaN	NaN	24.8094	24.8408	25.508	25.0527	3	3	3	23.6	23.6	23.6	18.713	0	95.496	55927000	7	9
PBANKA_1013100.1-p1	PBANKA_1013100.1-p1	60S ribosomal protein L14, putative	NaN	NaN	NaN	25.3192	24.3697	25.4521	25.047	3	3	3	24.4	24.4	24.4	17.924	0	5.4924	41767000	7	6
PBANKA_0619200.1-p1	PBANKA_0619200.1-p1	secreted ookinete protein, putative	NaN	NaN	NaN	24.9391	25.0044	25.1937	25.0457	11	11	11	28	28	28	54.714	0	35.683	661700000	25	44
PBANKA_1030300.1-p1	PBANKA_1030300.1-p1	nuclear transport factor 2, putative	NaN	NaN	NaN	24.9753	25.2601	24.8701	25.0352	3	3	3	32	32	32	14.447	0	6.0336	44643000	8	14
PBANKA_1006300.1-p1	PBANKA_1006300.1-p1	perforin-like protein 1	NaN	NaN	NaN	24.9998	25.0615	24.9645	25.0086	19	19	19	36.7	36.7	36.7	90.996	0	323.31	546650000	35	46
PBANKA_1117700.1-p1	PBANKA_1117700.1-p1	malate dehydrogenase, putative	NaN	NaN	NaN	25.1123	24.9168	24.9632	24.9974	9	9	9	44.4	44.4	44.4	34.313	0	21.645	295600000	17	31
PBANKA_0718800.1-p1	PBANKA_0718800.1-p1	small GTP-binding protein sar1, putative	NaN	NaN	NaN	25.2469	24.5465	25.172	24.9885	8	7	7	51.8	47.6	47.6	21.915	0	66.663	110180000	13	19
PBANKA_1238800.1-p1	PBANKA_1238800.1-p1	karyopherin beta, putative	NaN	NaN	NaN	25.2868	24.4931	25.1818	24.9872	36	36	36	46.4	46.4	46.4	127.82	0	191.29	713420000	64	121
PBANKA_1456100.1-p1	PBANKA_1456100.1-p1	40S ribosomal protein S17, putative	NaN	NaN	NaN	24.9334	24.9952	25.0309	24.9865	7	7	7	50.4	50.4	50.4	16.078	0	232.16	105490000	7	21
PBANKA_0906400.1-p1	PBANKA_0906400.1-p1	60S ribosomal protein L35ae, putative	NaN	NaN	NaN	24.6861	24.7326	25.4042	24.941	3	3	3	25.9	25.9	25.9	16.483	0	209.79	56480000	7	9
PBANKA_0602700.1-p1	PBANKA_0602700.1-p1	nucleosome assembly protein, putative	NaN	NaN	NaN	24.7636	24.7939	25.2642	24.9406	8	8	8	31.6	31.6	31.6	40.318	0	20.239	422400000	17	24
PBANKA_0941500.1-p1	PBANKA_0941500.1-p1	40S ribosomal protein S4, putative	NaN	NaN	NaN	24.8933	24.7711	25.0045	24.8896	5	5	5	26.1	26.1	26.1	29.844	0	8.0347	223690000	16	20
PBANKA_1204400.1-p1	PBANKA_1204400.1-p1	DNA/RNA-binding protein Alba 3, putative	NaN	NaN	NaN	24.7767	25.0299	24.8144	24.8737	6	6	6	61.7	61.7	61.7	11.991	0.0014624	0.12534	62586000	8	15
PBANKA_1422700.1-p1	PBANKA_1422700.1-p1	superoxide dismutase [Fe], putative	NaN	NaN	NaN	25.1848	24.7852	24.6183	24.8628	4	4	4	34.8	34.8	34.8	22.568	0	5.4541	52195000	10	13
PBANKA_1328000.1-p1	PBANKA_1328000.1-p1	serine/threonine protein phosphatase UIS2	NaN	NaN	NaN	24.8717	24.9054	24.6853	24.8208	40	40	40	36.7	36.7	36.7	156.45	0	185.63	968010000	69	124
PBANKA_0930300.1-p1	PBANKA_0930300.1-p1	GTP-binding nuclear protein RAN/TC4, putative	NaN	NaN	NaN	25.0277	24.7767	24.5844	24.7963	12	10	10	63.1	56.5	56.5	24.886	0	106.4	382030000	15	25
PBANKA_1231700.1-p1	PBANKA_1231700.1-p1	60S ribosomal protein L2, putative	NaN	NaN	NaN	NaN	24.5672	24.958	24.7626	4	3	3	18.5	15.8	15.8	27.89	0	5.8878	120940000	11	10
PBANKA_0402700.1-p1	PBANKA_0402700.1-p1	inner membrane complex protein 1e	NaN	NaN	NaN	23.6489	25.001	25.6316	24.7605	7	7	7	21.9	21.9	21.9	59.462	0	212.7	398960000	26	34
PBANKA_0915000.1-p1	PBANKA_0915000.1-p1	apical membrane antigen 1	NaN	NaN	NaN	24.4666	25.0354	24.766	24.756	16	16	16	37.4	37.4	37.4	63.749	0	170.01	481830000	32	50
PBANKA_1429200.1-p1	PBANKA_1429200.1-p1	kelch domain-containing protein, putative	NaN	NaN	NaN	25.0033	24.5479	24.6862	24.7458	16	16	16	32.4	32.4	32.4	66.568	0	57.38	624180000	36	53
PBANKA_1425200.1-p1	PBANKA_1425200.1-p1	sporozoite surface protein 3	NaN	NaN	NaN	24.7913	24.5872	24.8078	24.7288	11	11	11	37.8	37.8	37.8	50.366	0	60.705	745520000	22	58
PBANKA_0810700.1-p1	PBANKA_0810700.1-p1	subpellicular microtubule protein 1, putative	NaN	NaN	NaN	NaN	24.4643	24.9338	24.699	3	3	3	23.7	23.7	23.7	38.324	0.0014767	0.39443	175880000	19	4
PBANKA_0414800.1-p1	PBANKA_0414800.1-p1	arginase	NaN	NaN	NaN	24.8577	24.6085	24.507	24.6577	4	4	4	18.4	18.4	18.4	39.607	0.00035249	4.5938	134810000	19	9
PBANKA_0506900.1-p1	PBANKA_0506900.1-p1	phospholipid scramblase, putative	NaN	NaN	NaN	24.5695	24.7664	24.5781	24.638	4	4	4	11.8	11.8	11.8	50.31	0	28.874	148360000	17	12
PBANKA_1106700.1-p1	PBANKA_1106700.1-p1	60S ribosomal protein L4, putative	NaN	NaN	NaN	24.3326	24.7275	24.8261	24.6287	13	13	13	37.2	37.2	37.2	46.131	0	26.65	555170000	21	36
PBANKA_0414600.1-p1	PBANKA_0414600.1-p1	40S ribosomal protein S15A, putative	NaN	NaN	NaN	24.3003	24.6577	24.9278	24.6286	4	4	4	30.8	30.8	30.8	14.928	0.00090744	0.90598	45585000	8	8
PBANKA_1329300.1-p1	PBANKA_1329300.1-p1	40S ribosomal protein S3, putative	NaN	NaN	NaN	24.7578	24.6497	24.4572	24.6216	11	9	9	51.8	45.5	45.5	24.736	0	96.994	241530000	15	30
PBANKA_0703900.1-p1	PBANKA_0703900.1-p1	receptor for activated c kinase, putative	NaN	NaN	NaN	24.786	24.6194	24.4401	24.6152	7	7	7	35.7	35.7	35.7	35.583	0	39.727	280500000	15	28
PBANKA_1202400.1-p1	PBANKA_1202400.1-p1	60S ribosomal protein L13, putative	NaN	NaN	NaN	NaN	24.5042	24.6764	24.5903	3	3	3	14.4	14.4	14.4	23.767	0.00064041	2.2872	109960000	11	9
PBANKA_1019400.1-p1	PBANKA_1019400.1-p1	60S ribosomal protein L7-3, putative	NaN	NaN	NaN	24.4969	24.3916	24.8727	24.5871	5	5	5	17.6	17.6	17.6	33.284	0	7.6853	128380000	9	12
PBANKA_1310800.1-p1	PBANKA_1310800.1-p1	40S ribosomal protein S5, putative	NaN	NaN	NaN	24.3287	24.6637	24.6861	24.5595	5	5	5	24	24	24	29.938	0	57.702	127040000	15	17
PBANKA_0909000.1-p1	PBANKA_0909000.1-p1	carbonic anhydrase, putative	NaN	NaN	NaN	23.5929	24.701	25.363	24.5523	11	11	11	28.1	28.1	28.1	75.225	0	24.521	248490000	30	23
PBANKA_1120400.1-p1	PBANKA_1120400.1-p1	inner membrane complex protein 1j, putative	NaN	NaN	NaN	23.6067	24.4641	25.5257	24.5322	15	15	15	47.4	47.4	47.4	72.757	0	80.19	377250000	31	40
PBANKA_1137800.1-p1	PBANKA_1137800.1-p1	glideosome-associated connector	NaN	NaN	NaN	24.1948	24.5592	24.7896	24.5145	58	58	58	35.2	35.2	35.2	291.41	0	323.31	864030000	138	217
PBANKA_0833000.1-p1	PBANKA_0833000.1-p1	profilin	NaN	NaN	NaN	24.6941	24.4799	24.3586	24.5109	6	6	6	51.7	51.7	51.7	19.266	0	17.481	104510000	9	33
PBANKA_1407600.1-p1	PBANKA_1407600.1-p1	60S ribosomal protein L24, putative	NaN	NaN	NaN	24.9191	23.9979	24.5725	24.4965	4	4	4	23.3	23.3	23.3	18.95	0.001481	0.44322	77762000	6	11
PBANKA_1219300.1-p1	PBANKA_1219300.1-p1	heat shock protein 110, putative	NaN	NaN	NaN	24.4826	24.5689	24.3764	24.476	18	18	18	28.5	28.5	28.5	94.897	0	254.56	471960000	47	50
PBANKA_1028400.1-p1	PBANKA_1028400.1-p1	60S ribosomal protein L10, putative	NaN	NaN	NaN	NaN	24.3038	24.6233	24.4635	5	4	4	29.7	25.6	25.6	25.246	0	8.284	84407000	10	14
PBANKA_0505100.1-p1	PBANKA_0505100.1-p1	ADP-ribosylation factor 1, putative	NaN	NaN	NaN	24.831	24.1919	24.3422	24.455	8	6	6	65.7	51.9	51.9	20.862	0	10.873	64936000	11	24
PBANKA_1137000.1-p1	PBANKA_1137000.1-p1	bergheilysin	NaN	NaN	NaN	24.8299	23.7879	24.7318	24.4499	37	37	37	45.3	45.3	45.3	133.53	0	323.31	871400000	59	133
PBANKA_0501400.1-p1	PBANKA_0501400.1-p1	rhoptry neck protein 12	NaN	NaN	NaN	24.1916	24.7865	24.3586	24.4456	8	8	8	42	42	42	29.126	0	323.31	194340000	15	28
PBANKA_0304700.1-p1	PBANKA_0304700.1-p1	serine repeat antigen 5	NaN	NaN	NaN	24.5182	24.4048	24.35	24.4243	15	15	15	28.8	28.8	28.8	83.433	0	22.289	481620000	39	50
PBANKA_1424300.1-p1	PBANKA_1424300.1-p1	NPL domain-containing protein, putative	NaN	NaN	NaN	24.1975	24.4879	24.5337	24.4064	7	7	7	24.3	24.3	24.3	32.586	0	13.036	276990000	10	23
PBANKA_1209400.1-p1	PBANKA_1209400.1-p1	inner membrane complex sub-compartment protein 1	NaN	NaN	NaN	24.1682	24.5541	24.4862	24.4028	3	3	3	28	28	28	16.418	0	9.1419	37113000	9	12
PBANKA_1123700.1-p1	PBANKA_1123700.1-p1	conserved Plasmodium protein, unknown function	NaN	NaN	NaN	24.4595	24.1964	24.5303	24.3954	14	14	14	33.2	33.2	33.2	57.334	0	294.7	321450000	26	42
PBANKA_1423500.1-p1	PBANKA_1423500.1-p1	60S ribosomal protein L13-2, putative	NaN	NaN	NaN	24.6587	24.3688	24.1235	24.3837	5	5	5	21.9	21.9	21.9	25.418	0.00064123	2.3301	169350000	11	14
PBANKA_0814200.1-p1	PBANKA_0814200.1-p1	elongation factor 1-beta, putative	NaN	NaN	NaN	24.377	24.4084	24.2623	24.3492	7	7	7	30	30	30	30.032	0	6.3592	151900000	12	14
PBANKA_1115300.1-p1	PBANKA_1115300.1-p1	glideosome-associated protein 40, putative	NaN	NaN	NaN	23.5789	24.9996	24.3884	24.3223	3	3	3	10.3	10.3	10.3	52.116	0	5.7003	75516000	20	6
PBANKA_1342500.1-p1	PBANKA_1342500.1-p1	conserved Plasmodium protein, unknown function	NaN	NaN	NaN	23.736	24.2122	25.0047	24.3176	27	27	27	24.3	24.3	24.3	172.09	0	323.31	508660000	85	74
PBANKA_1401300.1-p1	PBANKA_1401300.1-p1	40S ribosomal protein S7, putative	NaN	NaN	NaN	24.6862	24.0339	24.1061	24.2754	4	4	4	26.3	26.3	26.3	22.481	0	9.6308	36322000	10	13
PBANKA_1317400.1-p1	PBANKA_1317400.1-p1	HSP90 co-chaperone p23, putative	NaN	NaN	NaN	24.1381	24.611	24.0723	24.2738	5	5	5	32.2	32.2	32.2	28.116	0	14.543	141110000	11	20
PBANKA_1019500.1-p1	PBANKA_1019500.1-p1	60S ribosomal protein L5, putative	NaN	NaN	NaN	23.9043	24.4048	24.4961	24.2684	7	7	7	24.6	24.6	24.6	33.882	0	6.4074	148740000	13	16
PBANKA_1352000.1-p1	PBANKA_1352000.1-p1	elongation factor 1-gamma, putative	NaN	NaN	NaN	24.4905	24.2983	23.9399	24.2429	12	12	12	30.5	30.5	30.5	46.785	0	52.525	402430000	21	29
PBANKA_1215600.1-p1	PBANKA_1215600.1-p1	40S ribosomal protein S3A, putative	NaN	NaN	NaN	24.4586	24.0537	24.2011	24.2378	8	8	8	29	29	29	29.984	0	11.124	133030000	15	18
PBANKA_0717800.1-p1	PBANKA_0717800.1-p1	60S ribosomal protein L15, putative	NaN	NaN	NaN	24.1437	24.2013	24.3481	24.231	4	4	4	22	22	22	24.082	0	8.3277	123770000	9	17
PBANKA_1346700.1-p1	PBANKA_1346700.1-p1	60S ribosomal protein L23, putative	NaN	NaN	NaN	23.9563	24.3733	24.253	24.1942	4	4	4	35.3	35.3	35.3	14.974	0.0011926	0.58843	36603000	8	9
PBANKA_1033900.1-p1	PBANKA_1033900.1-p1	40S ribosomal protein S8e, putative	NaN	NaN	NaN	24.1723	24.1201	24.1813	24.1579	5	5	5	29.4	29.4	29.4	24.993	0	41.911	149080000	8	23
PBANKA_1022000.1-p1	PBANKA_1022000.1-p1	40S ribosomal protein S25, putative	NaN	NaN	NaN	24.0999	24.3401	24.0138	24.1513	3	3	3	27.6	27.6	27.6	11.796	0.0014854	0.51043	58971000	6	6
PBANKA_0510900.1-p1	PBANKA_0510900.1-p1	40S ribosomal protein S2, putative	NaN	NaN	NaN	24.4177	24.1037	23.8886	24.1367	4	4	4	16.3	16.3	16.3	29.744	0	34.682	145200000	12	14
PBANKA_1351900.1-p1	PBANKA_1351900.1-p1	60S ribosomal protein L6, putative	NaN	NaN	NaN	23.7458	24.0815	24.5258	24.1177	6	6	6	30.3	30.3	30.3	26.743	0	24.781	125800000	9	26
PBANKA_1034500.1-p1	PBANKA_1034500.1-p1	conserved protein, unknown function	NaN	NaN	NaN	23.9252	24.1434	24.2694	24.1127	6	6	6	14.1	14.1	14.1	46.915	0	6.0698	153990000	18	20
PBANKA_0403200.1-p1	PBANKA_0403200.1-p1	circumsporozoite (CS) protein	NaN	NaN	NaN	24.1094	24.1338	24.0652	24.1028	4	4	4	14.7	14.7	14.7	37.051	0	52.863	186580000	10	16
PBANKA_1357200.1-p1	PBANKA_1357200.1-p1	endoplasmic reticulum chaperone GRP170, putative	NaN	NaN	NaN	23.706	24.1234	24.4603	24.0966	15	15	15	21.9	21.9	21.9	106.16	0	17.167	198300000	52	32
PBANKA_1218200.1-p1	PBANKA_1218200.1-p1	T-complex protein 1 subunit epsilon, putative	NaN	NaN	NaN	24.1199	24.4033	23.7639	24.0957	9	9	9	27.5	27.5	27.5	59.183	0	18.463	219240000	33	31
PBANKA_0931100.1-p1	PBANKA_0931100.1-p1	conserved protein, unknown function	NaN	NaN	NaN	24.4022	23.9822	23.8298	24.0714	5	5	5	25.6	25.6	25.6	24.779	0	20.645	100850000	13	19
PBANKA_0619100.1-p1	PBANKA_0619100.1-p1	40S ribosomal protein S5, putative	NaN	NaN	NaN	24.2326	23.9871	23.9882	24.0693	6	4	4	28.9	23.7	23.7	21.743	0	8.9596	35110000	10	20
PBANKA_1355100.1-p1	PBANKA_1355100.1-p1	40S ribosomal protein S6, putative	NaN	NaN	NaN	23.8931	24.248	24.0522	24.0644	4	4	4	19.7	19.7	19.7	35.469	0	121.66	114990000	9	14
PBANKA_0511900.1-p1	PBANKA_0511900.1-p1	60S ribosomal protein L3, putative	NaN	NaN	NaN	24.1446	23.8597	24.1508	24.0517	5	5	5	15.5	15.5	15.5	44.366	0	11.32	159890000	18	16
PBANKA_1311300.1-p1	PBANKA_1311300.1-p1	inner membrane complex protein, putative	NaN	NaN	NaN	22.8353	24.2573	25.0284	24.0403	4	4	4	41	41	41	16.712	0.00034614	4.1395	39519000	8	14
PBANKA_1103100.1-p1	PBANKA_1103100.1-p1	actin-depolymerizing factor 1	NaN	NaN	NaN	24.0493	24.0497	23.9098	24.0029	6	6	6	54.9	54.9	54.9	13.964	0	25.973	43429000	8	20
PBANKA_1306500.1-p1	PBANKA_1306500.1-p1	TRAP-like protein	NaN	NaN	NaN	23.7327	24.2465	NaN	23.9896	4	4	4	15.4	15.4	15.4	281.76	0.00062364	1.7442	57769000	94	9
PBANKA_1204200.1-p1	PBANKA_1204200.1-p1	IMP1-like protein, putative	NaN	NaN	NaN	24.137	23.8918	23.9362	23.9883	6	6	6	18.2	18.2	18.2	51.618	0.00033267	3.2558	139050000	19	11
PBANKA_1142400.1-p1	PBANKA_1142400.1-p1	nucleoside diphosphate kinase b, putative	NaN	NaN	NaN	24.0634	23.9657	23.9123	23.9805	3	3	3	25.5	25.5	25.5	17.124	0.0003459	4.125	32150000	11	9
PBANKA_1354900.1-p1	PBANKA_1354900.1-p1	inner membrane complex protein 1k, putative	NaN	NaN	NaN	23.4994	23.918	24.5112	23.9762	8	8	8	28.9	28.9	28.9	53.295	0	56.796	223050000	23	33
PBANKA_0830400.1-p1	PBANKA_0830400.1-p1	G2 protein	NaN	NaN	NaN	23.0713	24.0878	24.7066	23.9552	7	7	7	29.4	29.4	29.4	31.73	0	38.654	170100000	17	17
PBANKA_1309900.1-p1	PBANKA_1309900.1-p1	M17 leucyl aminopeptidase, putative	NaN	NaN	NaN	23.8037	24.2434	23.7886	23.9452	9	9	9	18.1	18.1	18.1	72.093	0	68.663	274470000	33	24
PBANKA_1410300.1-p1	PBANKA_1410300.1-p1	M1-family alanyl aminopeptidase, putative	NaN	NaN	NaN	23.9607	23.8638	23.9873	23.9373	21	21	21	30.1	30.1	30.1	123.35	0	66.309	366380000	71	50
PBANKA_1229200.1-p1	PBANKA_1229200.1-p1	60S ribosomal protein L19, putative	NaN	NaN	NaN	24.0858	23.8512	23.8241	23.9204	3	3	3	18.9	18.9	18.9	21.596	0	9.5042	81782000	5	10
PBANKA_0523900.1-p1	PBANKA_0523900.1-p1	glideosome associated protein with multiple membrane spans 2, putative	NaN	NaN	NaN	23.2108	23.9495	24.4605	23.8736	5	5	5	21.8	21.8	21.8	42.286	0	17.472	95264000	7	16
PBANKA_1360300.1-p1	PBANKA_1360300.1-p1	DNA/RNA-binding protein Alba 4, putative	NaN	NaN	NaN	24.2859	23.8244	23.453	23.8544	8	8	8	26.5	26.5	26.5	42.165	0	6.0462	211590000	14	23
PBANKA_1338900.1-p1	PBANKA_1338900.1-p1	glideosome associated protein with multiple membrane spans 1, putative	NaN	NaN	NaN	23.7017	24.0319	23.8228	23.8521	3	3	3	8.6	8.6	8.6	33.687	0	40.461	130900000	8	39
PBANKA_1035900.1-p1	PBANKA_1035900.1-p1	glycerophosphodiester phosphodiesterase, putative	NaN	NaN	NaN	23.8739	23.767	23.8689	23.8366	11	11	11	36.4	36.4	36.4	54.119	0	130.61	334750000	21	30
PBANKA_0405500.1-p1	PBANKA_0405500.1-p1	60S ribosomal protein L7, putative	NaN	NaN	NaN	23.5769	23.7492	24.1528	23.8263	7	7	7	34.2	34.2	34.2	30.49	0	9.9863	167190000	9	27
PBANKA_0209000.1-p1	PBANKA_0209000.1-p1	protein E140, putative	NaN	NaN	NaN	23.8901	23.7896	23.7931	23.8243	14	14	14	25.8	25.8	25.8	95.277	0	323.31	285410000	34	41
PBANKA_1134100.1-p1	PBANKA_1134100.1-p1	T-complex protein 1 subunit delta, putative	NaN	NaN	NaN	23.5906	23.487	24.3075	23.795	12	11	11	38.4	36.5	36.5	57.938	0	37.661	240660000	33	33
PBANKA_1026200.1-p1	PBANKA_1026200.1-p1	NADP-specific glutamate dehydrogenase, putative	NaN	NaN	NaN	24.046	23.7393	23.5696	23.785	11	11	10	29.1	29.1	27.2	52.979	0	14.706	288310000	30	28
PBANKA_0302500.1-p1	PBANKA_0302500.1-p1	hexose transporter	NaN	NaN	NaN	24.0653	23.9695	23.309	23.7813	5	5	5	9.7	9.7	9.7	56.385	0	10.942	193090000	19	23
PBANKA_1434900.1-p1	PBANKA_1434900.1-p1	raf kinase inhibitor, putative	NaN	NaN	NaN	23.7533	23.8075	23.6409	23.7339	5	5	5	34.7	34.7	34.7	21.663	0	181.34	27624000	10	11
PBANKA_0205400.1-p1	PBANKA_0205400.1-p1	proteasome subunit beta type-3, putative	NaN	NaN	NaN	23.7763	23.7237	23.6499	23.7166	3	3	3	21.1	21.1	21.1	24.509	0.00034294	3.902	25268000	11	12
PBANKA_1305100.1-p1	PBANKA_1305100.1-p1	60S ribosomal protein L1, putative	NaN	NaN	NaN	22.64	23.2468	25.2393	23.7087	5	4	4	22.1	18.4	18.4	24.819	0	5.3983	140640000	10	15
PBANKA_0306800.1-p1	PBANKA_0306800.1-p1	ATP-dependent RNA helicase UAP56, putative	NaN	NaN	NaN	23.5559	23.7594	23.7004	23.6719	6	6	6	19.3	19.3	19.3	53.03	0	103.83	158840000	22	23
PBANKA_0418200.1-p1	PBANKA_0418200.1-p1	ras-related protein RAB7, putative	NaN	NaN	NaN	23.7542	23.6089	23.6277	23.6636	8	5	5	51.5	36.9	36.9	23.718	0	6.6724	36832000	12	12
PBANKA_1464900.1-p1	PBANKA_1464900.1-p1	rhoptry neck protein 3, putative	NaN	NaN	NaN	23.6332	23.7104	23.6359	23.6598	42	42	42	24.6	24.6	24.6	264.82	0	101.92	426820000	126	118
PBANKA_0406500.1-p1	PBANKA_0406500.1-p1	T-complex protein 1 subunit eta, putative	NaN	NaN	NaN	23.7297	23.5104	23.7129	23.651	10	10	10	29.9	29.9	29.9	59.625	0	89.743	238750000	25	30
PBANKA_1122900.1-p1	PBANKA_1122900.1-p1	hexokinase, putative	NaN	NaN	NaN	23.6523	23.613	23.6787	23.648	13	13	13	36.2	36.2	36.2	55.459	0	161.66	305350000	28	44
PBANKA_0910900.1-p1	PBANKA_0910900.1-p1	sporozoite surface protein essential for liver stage development	NaN	NaN	NaN	23.619	23.1197	24.1303	23.623	3	3	3	44.2	44.2	44.2	17.132	0	22.87	28775000	9	18
PBANKA_0903600.1-p1	PBANKA_0903600.1-p1	dynamin-like protein, putative	NaN	NaN	NaN	24.2522	23.2033	23.3733	23.6096	10	10	10	16.2	16.2	16.2	93.519	0	21.492	119120000	41	20
PBANKA_0503600.1-p1	PBANKA_0503600.1-p1	60S ribosomal protein L30e, putative	NaN	NaN	NaN	23.3491	23.6109	23.8669	23.609	3	3	3	37	37	37	11.813	0	45.901	18951000	5	14
PBANKA_1008800.1-p1	PBANKA_1008800.1-p1	glucose-6-phosphate isomerase, putative	NaN	NaN	NaN	23.6341	23.2202	23.946	23.6001	3	3	3	8.5	8.5	8.5	68.074	0.00061463	1.3489	63604000	31	5
PBANKA_1002100.1-p1	PBANKA_1002100.1-p1	6-cysteine protein P36	NaN	NaN	NaN	24.1395	23.2103	23.4396	23.5965	8	8	8	29.5	29.5	29.5	40.684	0.00032499	2.627	121440000	19	22
PBANKA_0912100.1-p1	PBANKA_0912100.1-p1	casein kinase 1, putative	NaN	NaN	NaN	23.4184	23.7834	23.5617	23.5878	11	10	10	35.9	33.1	33.1	37.672	0.00034566	4.1013	142710000	18	21
PBANKA_1329700.1-p1	PBANKA_1329700.1-p1	26S proteasome regulatory subunit RPN2, putative	NaN	NaN	NaN	24.3677	22.97	23.4151	23.5843	7	7	7	8.3	8.3	8.3	138.09	0	6.211	76367000	56	17
PBANKA_0306600.1-p1	PBANKA_0306600.1-p1	conserved Plasmodium protein, unknown function	NaN	NaN	NaN	22.3407	24.1206	24.23	23.5638	6	6	6	18	18	18	55.476	0	101.66	264210000	26	31
PBANKA_1433600.1-p1	PBANKA_1433600.1-p1	thrombospondin-related apical membrane protein	NaN	NaN	NaN	23.5963	23.5364	23.5401	23.5576	6	6	6	21.6	21.6	21.6	40.787	0	5.3367	178400000	20	12
PBANKA_0107300.1-p1	PBANKA_0107300.1-p1	T-complex protein 1 subunit zeta, putative	NaN	NaN	NaN	23.3653	23.5939	23.6808	23.5467	7	7	7	16.4	16.4	16.4	61.433	0	127.2	122440000	30	14
PBANKA_0914300.1-p1	PBANKA_0914300.1-p1	protein disulfide-isomerase, putative	NaN	NaN	NaN	23.8233	23.0947	23.7125	23.5435	14	14	14	37.8	37.8	37.8	49.213	0	41.522	240430000	30	34
PBANKA_1456700.1-p1	PBANKA_1456700.1-p1	conserved Plasmodium protein, unknown function	NaN	NaN	NaN	22.6452	23.5115	24.3912	23.516	3	3	3	49.4	49.4	49.4	9.1023	0	30.319	25771000	4	11
PBANKA_0817700.1-p1	PBANKA_0817700.1-p1	RNA-binding protein musashi, putative	NaN	NaN	NaN	23.3855	23.6855	23.4282	23.4997	7	7	7	20.9	20.9	20.9	40.234	0.00062131	1.6805	177670000	17	17
PBANKA_0711200.1-p1	PBANKA_0711200.1-p1	ubiquitin-like protein, putative	NaN	NaN	NaN	23.6222	23.6846	23.1649	23.4906	6	6	6	22.4	22.4	22.4	43.878	0	130.36	102000000	25	13
PBANKA_1235600.1-p1	PBANKA_1235600.1-p1	adenosylhomocysteinase, putative	NaN	NaN	NaN	23.4316	23.7916	23.1839	23.469	7	7	7	21.9	21.9	21.9	53.675	0	32.984	107880000	22	12
PBANKA_0929900.1-p1	PBANKA_0929900.1-p1	heat shock protein 90, putative	NaN	NaN	NaN	23.4326	23.4687	23.3508	23.4174	9	9	9	16.7	16.7	16.7	92.216	0	288.35	124180000	48	23
PBANKA_1422400.1-p1	PBANKA_1422400.1-p1	importin subunit beta, putative	NaN	NaN	NaN	23.0756	23.7355	23.3745	23.3952	5	5	5	11.1	11.1	11.1	100.41	0	25.905	46164000	43	15
PBANKA_1301400.1-p1	PBANKA_1301400.1-p1	proteasome subunit alpha type-1, putative	NaN	NaN	NaN	23.5571	23.1987	23.3978	23.3845	6	6	6	35.2	35.2	35.2	28.894	0	5.4533	69009000	14	14
PBANKA_0819900.1-p1	PBANKA_0819900.1-p1	nucleosome assembly protein	NaN	NaN	NaN	23.4173	23.3953	23.337	23.3832	4	4	4	14.2	14.2	14.2	31.688	0.00034176	3.7891	65840000	15	10
PBANKA_1334100.1-p1	PBANKA_1334100.1-p1	proteasome subunit beta type-2, putative	NaN	NaN	NaN	23.6726	NaN	23.0681	23.3704	3	3	3	19.5	19.5	19.5	22.863	0.0014732	0.35566	10005000	14	6
PBANKA_1228200.1-p1	PBANKA_1228200.1-p1	glutamate dehydrogenase, putative	NaN	NaN	NaN	23.0173	23.7046	23.3549	23.3589	7	7	7	7.8	7.8	7.8	140.17	0.00035663	4.9076	51708000	64	14
PBANKA_0931300.1-p1	PBANKA_0931300.1-p1	dipeptidyl aminopeptidase 1, putative	NaN	NaN	NaN	23.668	NaN	23.0421	23.355	8	8	8	18.5	18.5	18.5	78.695	0	11.892	59415000	33	21
PBANKA_1426900.1-p1	PBANKA_1426900.1-p1	ATP-dependent RNA helicase DBP1, putative	NaN	NaN	NaN	23.4256	23.2669	23.3602	23.3509	14	14	14	22.8	22.8	22.8	104.22	0	13.436	146790000	49	26
PBANKA_0914400.1-p1	PBANKA_0914400.1-p1	heat shock protein 70, putative	NaN	NaN	NaN	23.4255	23.4819	23.1381	23.3485	13	13	13	28.1	28.1	28.1	73.165	0	55.857	953500000	35	38
PBANKA_1303700.1-p1	PBANKA_1303700.1-p1	vesicle-associated membrane protein, putative	NaN	NaN	NaN	23.3903	23.2562	23.351	23.3325	4	4	4	23.9	23.9	23.9	26.902	0	7.5456	71001000	16	16
PBANKA_1010800.1-p1	PBANKA_1010800.1-p1	CCR4-associated factor 16, putative	NaN	NaN	NaN	23.242	23.5337	23.1747	23.3168	3	3	3	16	16	16	29.681	0	11.634	61596000	17	13
PBANKA_1417300.1-p1	PBANKA_1417300.1-p1	translocation protein SEC63, putative	NaN	NaN	NaN	23.637	23.3508	22.926	23.3046	6	6	6	13.8	13.8	13.8	77.763	0.00033501	3.4302	74480000	35	12
PBANKA_1411100.1-p1	PBANKA_1411100.1-p1	2-oxoisovalerate dehydrogenase subunit alpha, mitochondrial	NaN	NaN	NaN	23.4963	23.5228	22.8803	23.2998	3	3	3	9.5	9.5	9.5	49.859	0	39.954	79260000	26	9
PBANKA_1444100.1-p1	PBANKA_1444100.1-p1	T-complex protein 1 subunit gamma, putative	NaN	NaN	NaN	23.137	23.3331	23.4122	23.2941	10	10	10	20.1	20.1	20.1	60.835	0	9.7518	196190000	36	22
PBANKA_1457800.1-p1	PBANKA_1457800.1-p1	ADP-ribosylation factor GTPase-activating protein 1, putative	NaN	NaN	NaN	23.385	23.2835	23.1917	23.2867	9	9	9	45.9	45.9	45.9	33.157	0	71.39	137680000	15	24
PBANKA_0311000.1-p1	PBANKA_0311000.1-p1	protein transport protein SEC31, putative	NaN	NaN	NaN	23.18	23.1463	23.4681	23.2648	8	8	8	8.3	8.3	8.3	156.63	0	12.818	82265000	64	22
PBANKA_1137900.1-p1	PBANKA_1137900.1-p1	proliferating cell nuclear antigen 1, putative	NaN	NaN	NaN	23.1611	23.3363	23.079	23.1921	5	5	5	22.6	22.6	22.6	30.674	0.00033807	3.6036	65943000	16	10
PBANKA_1310700.1-p1	PBANKA_1310700.1-p1	glutaminyl-peptide cyclotransferase, putative	NaN	NaN	NaN	23.1233	23.4516	22.899	23.158	5	5	5	17.7	17.7	17.7	43.684	0	32.524	76263000	14	18
PBANKA_0506700.1-p1	PBANKA_0506700.1-p1	citrate synthase, mitochondrial, putative	NaN	NaN	NaN	NaN	23.1096	23.1309	23.1202	5	5	5	13.3	13.3	13.3	65.199	0	11.51	61483000	24	9
PBANKA_1116800.1-p1	PBANKA_1116800.1-p1	BFR1 domain-containing protein, putative	NaN	NaN	NaN	23.0334	23.2445	22.8554	23.0444	6	6	6	14.7	14.7	14.7	53.339	0	14.171	82955000	23	12
PBANKA_1439200.1-p1	PBANKA_1439200.1-p1	polyadenylate-binding protein 1, putative	NaN	NaN	NaN	22.992	22.7764	23.3012	23.0232	10	10	10	18.1	18.1	18.1	93.314	0	39.668	117480000	37	19
PBANKA_1303800.1-p1	PBANKA_1303800.1-p1	triosephosphate isomerase, putative	NaN	NaN	NaN	23.0386	NaN	23.0056	23.0221	5	5	5	27	27	27	27.842	0.0014868	0.51827	49186000	16	8
PBANKA_0917900.1-p1	PBANKA_0917900.1-p1	26S protease regulatory subunit 6A, putative	NaN	NaN	NaN	NaN	22.8697	23.1231	22.9964	7	5	5	26.2	20	20	50.976	0.00034758	4.2965	63456000	28	11
PBANKA_1430800.1-p1	PBANKA_1430800.1-p1	thioredoxin peroxidase 2, putative	NaN	NaN	NaN	23.295	22.8838	22.7005	22.9598	3	3	3	19.1	19.1	19.1	24.727	0.00035411	4.7058	14976000	13	9
PBANKA_1428700.1-p1	PBANKA_1428700.1-p1	eukaryotic translation initiation factor 3 subunit A, putative	NaN	NaN	NaN	22.5786	22.7785	23.4585	22.9385	15	15	15	15.8	15.8	15.8	152.45	0	13.207	105020000	54	26
PBANKA_1438000.1-p1	PBANKA_1438000.1-p1	cAMP-dependent protein kinase regulatory subunit, putative	NaN	NaN	NaN	22.7999	23.0896	22.8436	22.911	3	3	3	8.3	8.3	8.3	49.671	0.00062402	1.7562	54941000	20	10
PBANKA_1364300.1-p1	PBANKA_1364300.1-p1	glycerol kinase, putative	NaN	NaN	NaN	22.983	22.6735	23.0596	22.9054	6	6	6	15	15	15	56.555	0	10.871	61384000	27	12
PBANKA_0513000.1-p1	PBANKA_0513000.1-p1	inner membrane complex protein 1m, putative	NaN	NaN	NaN	NaN	22.5951	23.2028	22.8989	4	4	4	18.3	18.3	18.3	43.188	0.0043153	-0.46549	54403000	18	3
PBANKA_1418900.1-p1	PBANKA_1418900.1-p1	ras-related protein Rab-11A	NaN	NaN	NaN	22.8821	22.9951	22.792	22.8897	6	4	4	31.9	23.1	23.1	24.755	0	13.753	59122000	13	12
PBANKA_1016300.1-p1	PBANKA_1016300.1-p1	proliferation-associated protein 2g4, putative	NaN	NaN	NaN	NaN	23.1933	22.5581	22.8757	6	6	6	18.3	18.3	18.3	42.764	0	5.5238	81800000	18	12
PBANKA_1444800.1-p1	PBANKA_1444800.1-p1	thioredoxin-like associated protein 1, putative	NaN	NaN	NaN	22.515	22.9527	23.139	22.8689	5	5	5	14.2	14.2	14.2	52.31	0	20.197	90142000	28	12
PBANKA_0615400.1-p1	PBANKA_0615400.1-p1	serine--tRNA ligase, putative	NaN	NaN	NaN	22.9584	NaN	22.7556	22.857	9	9	9	24.8	24.8	24.8	61.829	0	91.83	59952000	36	16
PBANKA_1226500.1-p1	PBANKA_1226500.1-p1	proteasome subunit beta type-4, putative	NaN	NaN	NaN	NaN	22.7636	22.9354	22.8495	3	3	3	12.1	12.1	12.1	29.772	0.00064371	2.3883	42753000	17	7
PBANKA_0609500.1-p1	PBANKA_0609500.1-p1	kinesin-X3, putative	NaN	NaN	NaN	21.5922	23.1381	23.747	22.8258	16	16	16	10.7	10.7	10.7	185.15	0.0003349	3.4264	96815000	83	30
PBANKA_1355900.1-p1	PBANKA_1355900.1-p1	phosphoenolpyruvate carboxykinase, putative	NaN	NaN	NaN	22.8056	22.8502	22.7028	22.7862	8	8	8	22.3	22.3	22.3	64.41	0	112.77	125000000	31	27
PBANKA_1222500.1-p1	PBANKA_1222500.1-p1	plasmepsin X, putative	NaN	NaN	NaN	22.9616	22.8032	22.5722	22.779	4	4	4	10.3	10.3	10.3	62.74	0	6.6909	61479000	27	9
PBANKA_0404800.1-p1	PBANKA_0404800.1-p1	FAD-dependent glycerol-3-phosphate dehydrogenase, putative	NaN	NaN	NaN	22.6303	23.1002	22.5946	22.775	6	6	6	13.4	13.4	13.4	71.138	0	6.3205	63608000	35	14
PBANKA_0109100.1-p1	PBANKA_0109100.1-p1	transketolase, putative	NaN	NaN	NaN	23.0463	22.8525	22.3674	22.7554	6	6	6	9.9	9.9	9.9	75.511	0.0014745	0.37768	56218000	29	11
PBANKA_0501800.1-p1	PBANKA_0501800.1-p1	myosin essential light chain ELC, putative	NaN	NaN	NaN	22.2177	22.9268	23.0687	22.7377	3	3	3	33.1	33.1	33.1	15.183	0.00064144	2.3371	11627000	5	8
PBANKA_1104800.1-p1	PBANKA_1104800.1-p1	actin-like protein, putative	NaN	NaN	NaN	22.4368	22.9192	22.8344	22.7301	8	8	8	23.9	23.9	23.9	64.701	0	9.466	79428000	28	19
PBANKA_0901300.1-p1	PBANKA_0901300.1-p1;PBANKA_0901300.2-p1	membrane associated erythrocyte binding-like protein	NaN	NaN	NaN	22.8328	22.6586	22.6903	22.7272	10	10	10	7	7	7	219.52	0.00062054	1.6218	198390000	70	27
PBANKA_1453300.1-p1	PBANKA_1453300.1-p1	acyl-CoA synthetase, putative	NaN	NaN	NaN	22.6923	NaN	22.7566	22.7244	7	7	7	12.9	12.9	12.9	87.002	0	5.1402	81507000	38	14
PBANKA_0904100.1-p1	PBANKA_0904100.1-p1	ras-related protein Rab-6	NaN	NaN	NaN	22.7757	22.5268	22.7452	22.6826	4	3	3	22.2	16.9	16.9	23.731	0.00062893	1.949	19299000	14	12
PBANKA_1318400.1-p1	PBANKA_1318400.1-p1	6-phosphogluconate dehydrogenase, decarboxylating, putative	NaN	NaN	NaN	22.5763	22.8162	22.607	22.6665	6	6	6	17.6	17.6	17.6	53.357	0	5.8413	55329000	22	11
PBANKA_0513600.1-p1	PBANKA_0513600.1-p1	adenosine deaminase, putative	NaN	NaN	NaN	22.2122	23.101	22.5296	22.6143	6	6	6	16	16	16	41.989	0	25.895	58999000	21	21
PBANKA_0715900.1-p1	PBANKA_0715900.1-p1	ubiquitin carboxyl-terminal hydrolase 13, putative	NaN	NaN	NaN	22.4945	22.5805	22.702	22.5923	3	3	3	4.6	4.6	4.6	99.619	0	7.6333	40110000	46	9
PBANKA_0620800.1-p1	PBANKA_0620800.1-p1	conserved protein, unknown function	NaN	NaN	NaN	NaN	22.7056	22.4423	22.5739	4	4	4	8.8	8.8	8.8	63.731	0	21.147	36600000	39	9
PBANKA_0308600.1-p1	PBANKA_0308600.1-p1	asparagine--tRNA ligase, putative	NaN	NaN	NaN	22.2196	22.7587	22.7281	22.5688	5	5	5	9.9	9.9	9.9	66.453	0.00063191	2.0355	87919000	31	12
PBANKA_1239900.1-p1	PBANKA_1239900.1-p1	acyl-CoA synthetase, putative	NaN	NaN	NaN	NaN	22.6781	22.4256	22.5519	3	3	3	6.4	6.4	6.4	76.842	0.0014689	0.28199	751940000	30	4
PBANKA_0520200.1-p1	PBANKA_0520200.1-p1	ADP,ATP carrier protein 1, putative	NaN	NaN	NaN	22.3638	23.5005	21.7876	22.5506	7	6	6	26.6	23.9	23.9	33.805	0	5.6286	36880000	20	15
PBANKA_1032100.1-p1	PBANKA_1032100.1-p1	rhoptry-associated protein 1	NaN	NaN	NaN	22.8702	22.1366	22.436	22.4809	7	7	7	15.1	15.1	15.1	70.686	0	16.829	63417000	36	18
PBANKA_1321000.1-p1	PBANKA_1321000.1-p1	MA3 domain-containing protein, putative	NaN	NaN	NaN	22.2678	22.6318	NaN	22.4498	7	7	7	13	13	13	70.786	0.00034892	4.3965	65357000	29	21
PBANKA_1012800.1-p1	PBANKA_1012800.1-p1	voltage-dependent anion-selective channel protein, putative	NaN	NaN	NaN	22.6379	22.3529	22.3561	22.449	3	3	3	14.5	14.5	14.5	33.299	0	139.2	35660000	19	8
PBANKA_0404600.1-p1	PBANKA_0404600.1-p1	activator of Hsp90 ATPase, putative	NaN	NaN	NaN	NaN	22.4794	22.355	22.4172	3	3	3	11.7	11.7	11.7	41.217	0.00033591	3.4703	29891000	15	5
PBANKA_1221600.1-p1	PBANKA_1221600.1-p1	cell division cycle ATPase, putative	NaN	NaN	NaN	22.5368	22.1987	22.5062	22.4139	4	3	3	3.7	2.2	2.2	128.98	0.00034662	4.2289	36180000	62	9
PBANKA_0211500.1-p1	PBANKA_0211500.1-p1	proteasome subunit alpha type-5, putative	NaN	NaN	NaN	22.279	22.5066	NaN	22.3928	6	5	5	30.5	26.6	26.6	28.347	0.00032808	2.8811	19472000	16	9
PBANKA_1214000.1-p1	PBANKA_1214000.1-p1	heat shock protein 60, putative	NaN	NaN	NaN	21.5482	22.3751	23.1583	22.3605	5	5	5	14.3	14.3	14.3	62.246	0	14.595	64535000	35	9
PBANKA_1362000.1-p1	PBANKA_1362000.1-p1	glutamate--tRNA ligase, putative	NaN	NaN	NaN	22.4267	NaN	22.2802	22.3535	8	8	8	11.1	11.1	11.1	94.132	0.00032841	2.8971	20524000	49	10
PBANKA_0942500.1-p1	PBANKA_0942500.1-p1	thioredoxin-like mero protein, putative	NaN	NaN	NaN	21.9555	22.205	22.7754	22.312	7	7	7	18.3	18.3	18.3	49.066	0	7.1307	43559000	24	11
PBANKA_1220300.1-p1	PBANKA_1220300.1-p1	prodrug activation and resistance esterase, putative	NaN	NaN	NaN	22.5199	NaN	22.0901	22.305	4	4	4	16.2	16.2	16.2	43.394	0.00034141	3.768	26186000	25	9
PBANKA_0604800.1-p1	PBANKA_0604800.1-p1	eukaryotic translation initiation factor 3 subunit C, putative	NaN	NaN	NaN	21.8688	22.2858	22.6916	22.2821	8	8	8	10.2	10.2	10.2	108.91	0	16.131	60154000	41	14
PBANKA_1440700.1-p1	PBANKA_1440700.1-p1	ubiquitin-activating enzyme E1, putative	NaN	NaN	NaN	22.0159	22.4991	22.3171	22.2774	8	8	8	12.1	12.1	12.1	128.95	0	5.0427	40253000	54	11
PBANKA_1101400.1-p1	PBANKA_1101400.1-p1	rhoptry-associated protein 2/3	NaN	NaN	NaN	22.3658	22.2012	22.2388	22.2686	4	4	4	10.1	10.1	10.1	45.696	0.00064288	2.3655	34283000	24	8
PBANKA_1130500.1-p1	PBANKA_1130500.1-p1	proteasome subunit alpha type-7, putative	NaN	NaN	NaN	22.0943	NaN	22.3991	22.2467	5	5	5	30.3	30.3	30.3	27.18	0.00032755	2.8396	43196000	13	12
PBANKA_1218900.1-p1	PBANKA_1218900.1-p1	elongation factor 1-delta, putative	NaN	NaN	NaN	22.213	22.3313	22.1937	22.246	4	4	4	46.5	46.5	46.5	17.659	0.00032541	2.6596	9753200	5	7
PBANKA_1022800.1-p1	PBANKA_1022800.1-p1	glycine--tRNA ligase, putative	NaN	NaN	NaN	22.109	21.409	23.1849	22.2343	5	5	5	8.1	8.1	8.1	95.04	0	24.634	45407000	46	12
PBANKA_0719300.1-p1	PBANKA_0719300.1-p1	bifunctional dihydrofolate reductase-thymidylate synthase, putative	NaN	NaN	NaN	22.3366	21.9957	22.3619	22.2314	5	5	5	9.9	9.9	9.9	68.883	0	7.1937	52973000	31	12
PBANKA_0303600.1-p1	PBANKA_0303600.1-p1	26S proteasome regulatory subunit RPN1, putative	NaN	NaN	NaN	21.8142	22.5507	22.3269	22.2306	7	7	7	10.7	10.7	10.7	110.7	0	44.619	45229000	49	12
PBANKA_1328100.1-p1	PBANKA_1328100.1-p1	ATP synthase (C/AC39) subunit, putative	NaN	NaN	NaN	22.5447	22.1121	21.9242	22.1937	6	6	6	23.6	23.6	23.6	44.574	0	5.0699	40441000	25	15
PBANKA_0212100.1-p1	PBANKA_0212100.1-p1	eukaryotic translation initiation factor 2 subunit alpha	NaN	NaN	NaN	22.1662	22.2049	NaN	22.1855	6	6	6	19.6	19.6	19.6	37.376	0.0090857	-1.0148	24130000	18	8
PBANKA_1355200.1-p1	PBANKA_1355200.1-p1	aconitate hydratase, putative	NaN	NaN	NaN	22.2888	22.0387	22.2283	22.1853	7	6	6	11.4	10.6	10.6	102.86	0	8.3873	42844000	44	15
PBANKA_0518700.1-p1	PBANKA_0518700.1-p1	methionine--tRNA ligase, putative	NaN	NaN	NaN	22.2285	21.9163	22.3388	22.1612	4	4	4	7.2	7.2	7.2	104.7	0	37.337	32986000	48	7
PBANKA_0912300.1-p1	PBANKA_0912300.1-p1	tudor staphylococcal nuclease, putative	NaN	NaN	NaN	22.0525	22.058	22.1588	22.0898	9	9	9	12.6	12.6	12.6	117.85	0	51.465	39466000	63	19
PBANKA_0210200.1-p1	PBANKA_0210200.1-p1	aspartate--tRNA ligase, putative	NaN	NaN	NaN	21.974	22.2032	NaN	22.0886	4	4	4	7.4	7.4	7.4	81.205	0.00089982	0.72487	25276000	38	8
PBANKA_1354600.1-p1	PBANKA_1354600.1-p1	inner membrane complex suture component, putative	NaN	NaN	NaN	NaN	21.4654	22.624	22.0447	3	3	3	9.9	9.9	9.9	56.506	0	7.9707	22022000	23	7
PBANKA_1224200.1-p1	PBANKA_1224200.1-p1	DnaJ protein, putative	NaN	NaN	NaN	21.9595	NaN	22.1176	22.0386	4	4	4	6.2	6.2	6.2	92.771	0	122.83	21406000	32	8
PBANKA_0922300.1-p1	PBANKA_0922300.1-p1	threonine--tRNA ligase, putative	NaN	NaN	NaN	21.8962	22.0843	22.1287	22.0364	8	8	8	11	11	11	103.66	0	34.712	78245000	54	22
PBANKA_1017500.1-p1	PBANKA_1017500.1-p1	lipase, putative	NaN	NaN	NaN	22.0498	21.6159	22.4184	22.028	6	6	6	6.3	6.3	6.3	125.34	0	5.2856	41165000	53	23
PBANKA_0816400.1-p1	PBANKA_0816400.1-p1	ATP-dependent 6-phosphofructokinase, putative	NaN	NaN	NaN	22.2388	21.7783	22.0309	22.016	16	16	16	17.3	17.3	17.3	146.76	0	280.09	46329000	75	34
PBANKA_0207000.1-p1	PBANKA_0207000.1-p1	calcium-transporting ATPase, putative	NaN	NaN	NaN	21.8645	21.898	22.1781	21.9802	4	4	4	7.1	7.1	7.1	127.35	0.00064164	2.3439	34513000	52	8
PBANKA_0401500.1-p1	PBANKA_0401500.1-p1	exportin-1, putative	NaN	NaN	NaN	21.7901	22.101	21.9708	21.954	7	7	7	7.7	7.7	7.7	146.65	0	11.539	24165000	74	17
PBANKA_1111400.1-p1	PBANKA_1111400.1-p1	inositol-3-phosphate synthase, putative	NaN	NaN	NaN	22.128	NaN	21.7649	21.9464	6	6	6	13.3	13.3	13.3	69.671	0.00033445	3.4059	34413000	28	12
PBANKA_1120100.1-p1	PBANKA_1120100.1-p1	conserved Plasmodium protein, unknown function	NaN	NaN	NaN	21.6822	22.1599	NaN	21.9211	6	6	6	6.3	6.3	6.3	150.46	0.00063171	2.0308	21122000	68	11
PBANKA_0809100.1-p1	PBANKA_0809100.1-p1	proteasome activator 28, putative	NaN	NaN	NaN	21.9849	22.0695	21.5416	21.8653	3	3	3	18.7	18.7	18.7	32.812	0	5.6351	18242000	19	12
PBANKA_0819300.1-p1	PBANKA_0819300.1-p1	eukaryotic translation initiation factor 3 subunit F, putative	NaN	NaN	NaN	21.6214	22.1086	NaN	21.865	4	4	4	16.9	16.9	16.9	36.056	0.0006398	2.2691	15723000	16	7
PBANKA_1205400.1-p1	PBANKA_1205400.1-p1	rho GTPase-activating protein, putative	NaN	NaN	NaN	21.872	21.8361	NaN	21.8541	4	4	4	10.4	10.4	10.4	60.249	0	6.3299	20416000	26	11
PBANKA_1344400.1-p1	PBANKA_1344400.1-p1	AMP deaminase	NaN	NaN	NaN	21.846	21.9597	21.7054	21.837	5	5	5	8.5	8.5	8.5	81.241	0	5.0145	45257000	38	11
PBANKA_1014900.1-p1	PBANKA_1014900.1-p1	coatomer subunit beta, putative	NaN	NaN	NaN	21.6919	21.6351	22.1493	21.8254	13	13	13	13.3	13.3	13.3	145.62	0	12.191	57635000	68	25
PBANKA_1121700.1-p1	PBANKA_1121700.1-p1	leucine--tRNA ligase, putative	NaN	NaN	NaN	22.0304	21.597	21.8462	21.8245	10	10	10	10.4	10.4	10.4	146.88	0	54.859	54467000	70	25
PBANKA_1010500.1-p1	PBANKA_1010500.1-p1	Hsp70/Hsp90 organizing protein, putative	NaN	NaN	NaN	22.1192	21.5288	21.7921	21.8134	5	5	5	12.7	12.7	12.7	65.644	0	10.01	32737000	34	11
PBANKA_1116000.1-p1	PBANKA_1116000.1-p1	TRAP-like protein	NaN	NaN	NaN	22.4779	21.0348	NaN	21.7564	3	3	3	3.6	3.6	3.6	124.95	0.0003251	2.6313	16462000	50	5
PBANKA_0833600.1-p1	PBANKA_0833600.1-p1	importin alpha re-exporter, putative	NaN	NaN	NaN	21.6722	20.8459	22.5712	21.6964	10	10	10	9.7	9.7	9.7	153.3	0	9.6033	432550000	72	17
PBANKA_1020100.1-p1	PBANKA_1020100.1-p1	serine/threonine protein phosphatase 7	NaN	NaN	NaN	21.8101	NaN	21.5753	21.6927	6	6	6	7.9	7.9	7.9	111.57	0.0014723	0.34013	22415000	54	9
PBANKA_1346600.1-p1	PBANKA_1346600.1-p1	glutamine--tRNA ligase, putative	NaN	NaN	NaN	21.8472	NaN	21.4967	21.672	4	4	4	4.6	4.6	4.6	100.88	0.00063553	2.1158	16058000	44	6
PBANKA_1446800.1-p1	PBANKA_1446800.1-p1	60 kDa chaperonin, putative	NaN	NaN	NaN	21.4745	NaN	21.7462	21.6104	6	6	6	15.1	15.1	15.1	79.832	0	35.989	18934000	31	12
PBANKA_1326000.1-p1	PBANKA_1326000.1-p1	GTP-binding protein, putative	NaN	NaN	NaN	22.1365	21.0217	NaN	21.5791	4	4	4	4.2	4.2	4.2	153.36	0.0014654	0.1682	9699100	60	4
PBANKA_0941100.1-p1	PBANKA_0941100.1-p1	conserved Apicomplexan protein, unknown function	NaN	NaN	NaN	21.1165	NaN	21.9206	21.5185	3	3	3	14.9	14.9	14.9	30.003	0	12.927	10775000	14	9
PBANKA_1325600.1-p1	PBANKA_1325600.1-p1	valine--tRNA ligase, putative	NaN	NaN	NaN	21.3371	NaN	21.5043	21.4207	8	8	8	10.6	10.6	10.6	126.1	0	5.7442	30457000	50	12
PBANKA_1318100.1-p1	PBANKA_1318100.1-p1	aminopeptidase P, putative	NaN	NaN	NaN	21.4667	NaN	21.3142	21.3905	4	4	4	8.8	8.8	8.8	89.893	0.00062559	1.8105	17485000	36	7
PBANKA_0811300.1-p1	PBANKA_0811300.1-p1	exportin-7, putative	NaN	NaN	NaN	20.9395	20.9147	22.1627	21.339	7	7	7	7.7	7.7	7.7	134.69	0	7.5904	28539000	47	9
PBANKA_0924800.1-p1	PBANKA_0924800.1-p1	golgi protein 2	NaN	NaN	NaN	20.9805	21.6336	21.2825	21.2989	4	4	4	4.4	4.4	4.4	135.57	0	5.5661	21159000	68	10
PBANKA_1347700.1-p1	PBANKA_1347700.1-p1	isoleucine--tRNA ligase, putative	NaN	NaN	NaN	20.9368	21.3152	NaN	21.126	8	8	8	8.4	8.4	8.4	151.13	0.00063755	2.2184	15226000	68	10
PBANKA_1131900.1-p1	PBANKA_1131900.1-p1	serine/threonine protein phosphatase 5	NaN	NaN	NaN	21.0585	NaN	20.9827	21.0206	4	4	4	8.9	8.9	8.9	82.454	0	10.722	14947000	44	5
PBANKA_1411300.1-p1	PBANKA_1411300.1-p1	eukaryotic translation initation factor 4 gamma, putative	NaN	NaN	NaN	20.849	NaN	21.1906	21.0198	3	3	3	3.5	3.5	3.5	118.03	0	5.4056	10682000	49	8
PBANKA_0105400.1-p1	PBANKA_0105400.1-p1	coatomer alpha subunit, putative	NaN	NaN	NaN	NaN	20.7464	20.7218	20.7341	3	3	3	2.6	2.6	2.6	160.58	0.0006252	1.7966	8401200	77	8
