## Supplementary Table 3 for "High-Resolution Proteomics Unveils Salivary Gland Disruption and Saliva-Hemolymph Protein Exchange in *Plasmodium*-Infected Mosquitoes"

### Sheet: Sheet1
		Uninfected		PbmCherry		change ratio	p-value
		Average	SD	Average	SD
Lipid transport	Lipid transp	0.00345366	0.000522203	0.0105544	0.000977489	3.05601	0.000375027
Iron transport	iron transp	0.0108263	0.00175391	0.0244703	0.00221623	2.26025	0.00111864
Transcription factor	tf	0.0478091	0.00697075	0.0661765	0.0105732	1.38418	0.0659129
Transposable element	te	0.0010368	0.000221201	0.00143241	0.000273895	1.38157	0.12348
Protein modification machinery	pm	1.73871	0.0991173	2.16726	0.153644	1.24647	0.0153535
Transcription machinery	tm	0.595572	0.0571518	0.741496	0.0261292	1.24501	0.0158386
Unknown	uk	0.0555116	0.00809467	0.068716	0.00714764	1.23787	0.101581
Cytoskeletal	cs	3.07599	0.162232	3.77365	0.400436	1.22681	0.0489684
Energy metabolism	met/energy	4.37055	0.0675136	5.33973	0.275093	1.22175	0.00406229
Intermediary metabolism	met/int	0.469979	0.0514287	0.572155	0.0375041	1.21741	0.0497987
Signal transduction	st	1.05904	0.0549842	1.2784	0.0650895	1.20713	0.0111672
Nucleotide metabolism	met/nuc	0.20613	0.0187591	0.244722	0.0189975	1.18722	0.0665087
Proteasome machinery	prot	0.578192	0.0242992	0.685663	0.0411419	1.18587	0.0176051
Unknown conserved	uc	0.692559	0.0832031	0.819727	0.0732966	1.18362	0.117932
Transporters and channels	tr	1.86843	0.0667275	2.2021	0.168685	1.17859	0.0333447
Nuclear export	ne	0.0864912	0.00811913	0.101702	0.00391691	1.17587	0.0431302
Detoxification	detox	0.263195	0.0122562	0.307036	0.0235434	1.16657	0.0458882
Serpins	Serpin	0.0794257	0.00484007	0.090491	0.013311	1.13932	0.247426
Extracellular matrix and adhesion	extmat	0.232434	0.00869258	0.264655	0.0171323	1.13862	0.0438991
Protein export machinery	pe	1.07982	0.0461064	1.21849	0.114199	1.12842	0.122919
Protein synthesis	ps	8.57789	0.101601	8.99533	0.694787	1.04866	0.361341
AA metabolism	met/aa	1.40654	0.0990294	1.45216	0.140082	1.03243	0.669036
Lipid metabolism	met/lipd	1.38925	0.11178	1.38784	0.0919571	0.998983	0.98732
Nuclear regulation	nr	1.42451	0.414193	1.41491	0.243257	0.99326	0.974043
Carb metabolism	met/carb	3.6228	0.404085	3.56264	0.254257	0.983396	0.837929
Secreted	s/	65.6121	1.54451	62.0707	1.7458	0.946025	0.0580931
Oxidant metabolism/detox	detox/ox	0.78697	0.2047	0.635517	0.027043	0.807549	0.272783
Immunity	imm	0.664748	0.116986	0.502285	0.121493	0.755602	0.170561		Ordered alfabetically.
									strange that immune proteins have the lowest change?
									No. Because you can see large-fold changes in things that are not abundant. Majority of these proteins wont be abundant when inside the SGs.

### Sheet: Sheet2
a							a
Lipid transport	Lipid transp	0.00345366	0.000522203	0.0105544	0.000977489	3.05601	0.000375027
Iron transport	iron transp	0.0108263	0.00175391	0.0244703	0.00221623	2.26025	0.00111864
Transcription factor	tf	0.0478091	0.00697075	0.0661765	0.0105732	1.38418	0.0659129
Transposable element	te	0.0010368	0.000221201	0.00143241	0.000273895	1.38157	0.12348
Protein modification machinery	pm	1.73871	0.0991173	2.16726	0.153644	1.24647	0.0153535
Transcription machinery	tm	0.595572	0.0571518	0.741496	0.0261292	1.24501	0.0158386
Unknown	uk	0.0555116	0.00809467	0.068716	0.00714764	1.23787	0.101581
Cytoskeletal	cs	3.07599	0.162232	3.77365	0.400436	1.22681	0.0489684
Energy metabolism	met/energy	4.37055	0.0675136	5.33973	0.275093	1.22175	0.00406229
Intermediary metabolism	met/int	0.469979	0.0514287	0.572155	0.0375041	1.21741	0.0497987
Signal transduction	st	1.05904	0.0549842	1.2784	0.0650895	1.20713	0.0111672
Nucleotide metabolism	met/nuc	0.20613	0.0187591	0.244722	0.0189975	1.18722	0.0665087
Proteasome machinery	prot	0.578192	0.0242992	0.685663	0.0411419	1.18587	0.0176051
Unknown conserved	uc	0.692559	0.0832031	0.819727	0.0732966	1.18362	0.117932
Transporters and channels	tr	1.86843	0.0667275	2.2021	0.168685	1.17859	0.0333447
Nuclear export	ne	0.0864912	0.00811913	0.101702	0.00391691	1.17587	0.0431302
Detoxification	detox	0.263195	0.0122562	0.307036	0.0235434	1.16657	0.0458882
Serpins	Serpin	0.0794257	0.00484007	0.090491	0.013311	1.13932	0.247426
Extracellular matrix and adhesion	extmat	0.232434	0.00869258	0.264655	0.0171323	1.13862	0.0438991
Protein export machinery	pe	1.07982	0.0461064	1.21849	0.114199	1.12842	0.122919
Protein synthesis	ps	8.57789	0.101601	8.99533	0.694787	1.04866	0.361341
AA metabolism	met/aa	1.40654	0.0990294	1.45216	0.140082	1.03243	0.669036
Lipid metabolism	met/lipd	1.38925	0.11178	1.38784	0.0919571	0.998983	0.98732
Nuclear regulation	nr	1.42451	0.414193	1.41491	0.243257	0.99326	0.974043
Carb metabolism	met/carb	3.6228	0.404085	3.56264	0.254257	0.983396	0.837929
Secreted	s/	65.6121	1.54451	62.0707	1.7458	0.946025	0.0580931
Oxidant metabolism/detox	detox/ox	0.78697	0.2047	0.635517	0.027043	0.807549	0.272783
Immunity	imm	0.664748	0.116986	0.502285	0.121493	0.755602	0.170561
