## Supplementary Table 5 for "High-Resolution Proteomics Unveils Salivary Gland Disruption and Saliva-Hemolymph Protein Exchange in *Plasmodium*-Infected Mosquitoes"

### Sheet: Sheet1
Protein IDs	Protein groups	LFQ intensity Blood 1	LFQ intensity Blood 2	LFQ intensity Blood 3	Average	LFQ intensity PbGFP 1	LFQ intensity PbGFP 2	LFQ intensity PbGFP 3	Description JMR	Comments JMR	Class (updated)	DBase	Evalue	% Coverage
AGAP000269-PA	AGAP000269-PA	-1.61303	-1.85561	NaN	-1.73432	NaN	NaN	NaN	ubiquitin carboxyl-terminal hydrolase 30	ubiquitin carboxyl-terminal hydrolase 30 homolog	prot	REFSEQ-INVERTEBRATE	0	102.6
AGAP000483-PA	AGAP000483-PA;AGAP000483-PB;AGAP000483-PC	-2.69102	-1.09646	NaN	-1.89374	NaN	NaN	NaN	Inositol polyphosphate-5-phosphatase F	Inositol-145-triphosphate 5-phosphatase (synaptojanin) INP51/INP52/INP53 family - probable fragment	pe	KOG	7e-85	36.6
AGAP000899-PA	AGAP000899-PA	-2.47002	-2.76048	NaN	-2.61525	NaN	NaN	NaN		Phospholipase A2 - signalP detected	s/met/lipd Phospholipase	PFAM	4e-40	98.9
AGAP000999-PA	AGAP000999-PA;AGAP001002-PA;AGAP010669-PA;AGAP010636-PA	-1.02492	-1.11675	NaN	-1.07083	NaN	NaN	NaN	TOLL5A: TOLL-like receptor 5A	agap000999-pa - signalP detected	imm/memb	CDD	0	100
AGAP001559-PA	AGAP001559-PA	-1.82167	-1.29108	NaN	-1.55638	NaN	NaN	NaN	RNA polymerase-associated protein CTR9	RNA polymerase-associated protein CTR9 homolog	tm	REFSEQ-INVERTEBRATE	0	101
AGAP001777-PA	AGAP001777-PA	-0.706072	-0.411026	2.38558	0.422827	NaN	NaN	NaN	ABCC1: ATP-binding cassette transporter (ABC transporter) family C member 1	ABC transporter C family member - 10 predicted membrane helices	tr membrane	CDD	0	86.3
AGAP002071-PA	AGAP002071-PA	-1.04247	NaN	-0.640589	-0.84153	NaN	NaN	NaN	ABCD1: ATP-binding cassette transporter (ABC transporter) family D member 1	Long-chain acyl-CoA transporter - 4 predicted membrane helices	tr membrane	KOG	0	96.6
AGAP002193-PA	AGAP002193-PA	-1.10094	-0.821215	-1.11625	-1.0128	NaN	NaN	NaN	nuclear RNA export factor 1/2	mRNA export factor TAP/MEX67	tm	KOG	1e-91	103
AGAP004351-PA	AGAP004351-PA	-2.20448	NaN	-1.35098	-1.77773	NaN	NaN	NaN	ATP-dependent RNA helicase DDX43	ATP-dependent RNA helicase - probable fragment	tm	KOG	0	67.4
AGAP004866-PA	AGAP004866-PA	-2.43484	NaN	-1.52865	-1.98175	NaN	NaN	NaN		Serine/threonine-protein kinase fray2 - probable fragment - 24 OH-glycosylation sites - 24 NetOglyc sites	st	SWISSP	1e-26	53.1
AGAP004978-PA	AGAP004978-PA	NaN	-1.69186	-1.84929	-1.77058	NaN	NaN	NaN	PPO9: prophenoloxidase 9	prophenoloxidase	imm	REFSEQ-INVERTEBRATE	0	100.2
AGAP005583-PA	AGAP005583-PA	-2.23361	NaN	-2.04495	-2.13928	NaN	NaN	NaN	phosphoinositide-3-kinase, regulatory subunit	Adaptor for phosphoinositide 3-kinase	st	KOG	3e-92	90.5
AGAP005731-PA	AGAP005731-PA	-1.95445	NaN	-2.04576	-2.00011	NaN	NaN	NaN	transcription initiation factor TFIID subunit 2	TATA binding protein associated factor	tm	KOG	0	99.2
AGAP006022-PA	AGAP006022-PA	NaN	-2.29674	-2.07393	-2.18533	NaN	NaN	NaN	Bhlh_PAS:	Aryl-hydrocarbon receptor nuclear translocator - 10 OH-glycosylation sites	tm	KOG	2e-74	89
AGAP006997-PA	AGAP006997-PA	-2.13309	-1.86644	-2.21429	-2.07127	NaN	NaN	NaN	Aats-ala-m: alanyl-tRNA synthetase, mitochondrial	alanine--tRNA ligase mitochondrial-like	met/aa	REFSEQ-INVERTEBRATE	0	97
AGAP007705-PA	AGAP007705-PA	-2.12828	-2.35103	-2.48425	-2.32119	NaN	NaN	NaN	tRNA acetyltransferase TAN1	AGAP007705-PA	ps	REFSEQ-INVERTEBRATE	0	100
AGAP008013-PA	AGAP008013-PA;AGAP008013-PB	-2.13845	-2.22263	-2.54314	-2.30141	NaN	NaN	NaN		Conserved secreted protein precursor	s/ucs	REFSEQ-INVERTEBRATE	0
AGAP008535-PA	AGAP008535-PA	-2.58501	-2.29595	-2.7333	-2.53809	NaN	NaN	NaN		PH domain-containing protein	st	KOG	0	108.5
AGAP008615-PA	AGAP008615-PA	-2.9597	-2.95061	-2.78968	-2.9	NaN	NaN	NaN	Canopy homolog 2	ER protein with RDEL retention signal - signalP detected	pe	NR-LIGHT	1e-92	94.7
AGAP009048-PA	AGAP009048-PA	-2.45243	NaN	-2.79027	-2.62135	NaN	NaN	NaN	protein arginine N-methyltransferase 5	Protein kinase inhibitor	nr	KOG	0	95
AGAP009080-PA	AGAP009080-PA	-3.45831	NaN	-2.81955	-3.13893	NaN	NaN	NaN	FAD-dependent oxidoreductase domain-containing protein 1	oxidoreductase	met/energy	KOG	0	101.5
AGAP009499-PA	AGAP009499-PA	-3.07133	NaN	-2.82372	-2.94752	NaN	NaN	NaN	proto-oncogene C-crk	Crk family adapters	st	KOG	3e-96	100.6
AGAP010090-PA	AGAP010090-PA	-2.25298	NaN	-2.85748	-2.55523	NaN	NaN	NaN	receptor-type tyrosine-protein phosphatase F	Protein tyrosine phosphatase contains fn3 domain	st	KOG	4e-72	79.4
AGAP010345-PA	AGAP010345-PA	NaN	-2.86115	-2.95265	-2.9069	NaN	NaN	NaN	OTU domain-containing protein 7	NF-kappa B regulator AP20/Cezanne - 14 OH-glycosylation sites - 14 NetOglyc sites	st	KOG	4e-42	75.7
AGAP011440-PA	AGAP011440-PA	NaN	-2.67014	-3.0227	-2.84642	NaN	NaN	NaN	nucleolar protein 9	RNA-binding protein contains Pumilio	ps	KOG	1e-67	104.4
AGAP011533-PA	AGAP011533-PA	NaN	-2.76631	-3.03381	-2.90006	NaN	NaN	NaN	tetratricopeptide repeat protein 15	d-alanyl-d-alanine carboxypeptidase	met/aa	NR-LIGHT	0	100.8
AGAP012004-PA	AGAP012004-PA	-3.43326	NaN	-3.12951	-3.28139	NaN	NaN	NaN		Nuclear-export-signal (NES)-containing protein/polyadenylated-RNA export factor	tm	KOG	7e-65	86.4
AGAP012236-PA	AGAP012236-PA	NaN	-3.1262	-3.42041	-3.2733	NaN	NaN	NaN		Trichohyalin-plectin-homology domain - 32 OH-glycosylation sites	s/	PFAM	1e-09	38
AGAP013170-PA	AGAP013170-PA	-3.85536	NaN	-3.55159	-3.70348	NaN	NaN	NaN		AGAP013170-PA partial	uc	REFSEQ-INVERTEBRATE	1e-67	100
AGAP029512-PA	AGAP029512-PA;AGAP029512-PC;AGAP029512-PB	NaN	-3.46419	-3.67168	-3.56793	NaN	NaN	NaN		AGAP005840-PA	uc	REFSEQ-INVERTEBRATE	0	75.8
AGAP029936-PA	AGAP029936-PA	-4.09003	NaN	-4.25265	-4.17134	NaN	NaN	NaN		28s rrna cytosine-c5-methyltransferase isoform x1	met/int	REFSEQVERTEBRATE95	4e-61	87.6
