## Supplementary Table 7 for "High-Resolution Proteomics Unveils Salivary Gland Disruption and Saliva-Hemolymph Protein Exchange in *Plasmodium*-Infected Mosquitoes"

### Sheet: Sheet1
Protein IDs	Protein group	-LOG(P-value)	Difference	Fold change	Significant	-LOG(P-value)	Fold change	First residue	Seq size	%X	DP's	Name	Description JMR	Comments JMR	Class (updated)	DBase	Evalue	% Coverage
AGAP000376-PA	AGAP000376-PA	1.75782	2.26997	4.82313	+	1.75782	4.82313	M	635	0	1	Tsf1	Tsf1: Transferrin	transferrin-like - signalP detected - GPI anchored	iron transport	REFSEQ-INVERTEBRATE	0	100
AGAP001023-PF	AGAP001023-PF;AGAP001023-PE;AGAP001023-PD;AGAP001023-PC;AGAP001023-PB;AGAP001023-PA	1.59685	3.4159	10.6731	+	1.59685	10.6731	M	155	0	0	Mf	myofilin variant B	Myofilin	cs	PFAM	1e-37	100
AGAP001271-PA	AGAP001271-PA	2.50486	0.935354	1.91236	+	2.50486	1.91236	M	2043	0	6	PCF11	pre-mRNA cleavage complex 2 protein Pcf11	mRNA cleavage and polyadenylation factor I/II complex subunit Pcf11	tm	KOG	1e-30	76.5
AGAP001313-PA	AGAP001313-PA	3.85058	0.888522	1.85128	+	3.85058	1.85128	M	188	0	0	CNN1	Muscular protein 20	Calponin	cs	KOG	2e-63	97.9
AGAP001569-PB	AGAP001569-PB;AGAP001569-PA	2.92448	4.12808	17.4854	+	2.92448	17.4854	M	154	0	1	Mlc1	myosin alkali light chain 1	myosin light chain 1	cs	NR-LIGHT	1e-75	95
AGAP001826-PA	AGAP001826-PA	3.13426	1.80184	3.48665	+	3.13426	3.48665	M	3332	0	5	Lp	Lp: lipophorin	apolipophorins - signalP detected	lipid trans	REFSEQ-INVERTEBRATE	0	100.1
AGAP002335-PB	AGAP002335-PB;AGAP002335-PA	3.22075	0.920091	1.89223	+	3.22075	1.89223	M	458	0	2	TIA-1/TIAR	nucleolysin TIA-1/TIAR	Apoptosis-promoting RNA-binding protein TIA-1/TIAR (RRM superfamily)	tm	KOG	0	115.2
AGAP002350-PB	AGAP002350-PB;AGAP002350-PA;AGAP002350-PC;AGAP002350-PE;AGAP002350-PD	1.31809	3.3866	10.4584	+	1.31809	10.4584	M	361	0	3	TNNT	troponin T, fast skeletal muscle	troponin T skeletal muscle-like isoform X7	cs	REFSEQ-INVERTEBRATE	0	99.7
AGAP002754-PA	AGAP002754-PA	2.00092	-1.07953	0.473182	+	2.00092	0.473182	M	186	0	0	RpL35a	RpL35a: 60S ribosomal protein L35a	Ribosomal protein L35Ae	ps	PFAM	2e-38	106.3
AGAP002925-PC	AGAP002925-PC;AGAP002925-PB;AGAP002925-PA	1.58014	3.28733	9.76304	+	1.58014	9.76304	M	534	0	3	EndoU	poly(U)-specific endoribonuclease	Poly(U)-specific endoribonuclease homolog - 69 OH-glycosylation sites - signalP detected	s/met/nuc Poly(U)-specific	SWISSP	0	95.6
AGAP003205-PA	AGAP003205-PA	2.15433	-1.47599	0.359487	+	2.15433	0.359487	M	687	0	1	MCT	Monocarboxylate transporter - probable fragment - 12 predicted membrane helices	Monocarboxylate transporter - probable fragment - 12 predicted membrane helices	tr membrane	KOG	5e-66	40
AGAP003250-PA	AGAP003250-PA;AGAP003249-PA	1.85463	3.67327	12.7575	+	1.85463	12.7575	M	360	0	0	CLIPB3	CLIPB4: CLIP-domain serine protease	Trypsin-like serine protease - signalP detected	imm	CDD	3e-69	109
AGAP004078-PA	AGAP004078-PA;AGAP004078-PB	1.8105	-1.2351	0.424814	+	1.8105	0.424814	M	1088	0	4	TOP1	DNA topoisomerase I	DNA topoisomerase I	nr	KOG	0	97.7
AGAP004824-PA	AGAP004824-PA	3.36964	-1.22215	0.428645	+	3.36964	0.428645	M	843	0	2	IF-2	translation initiation factor 5B	translation initiation factor IF-2	ps	CDD	0	100
AGAP004960-PA	AGAP004960-PA	2.8843	0.951108	1.93336	+	2.8843	1.93336	M	259	0	1	Prosalpha3	Prosalpha3: 26S proteasome alpha 3 subunit	proteasome_alpha_type_4	prot	CDD	0	100.4
AGAP004977-PA	AGAP004977-PA;AGAP004975-PA	4.57265	1.28767	2.44134	+	4.57265	2.44134	M	687	0	3	PPO6	PPO6: prophenoloxidase 6	prophenoloxidase	imm	REFSEQ-INVERTEBRATE	0	99.7
AGAP005712-PC	AGAP005712-PC;AGAP005712-PA;AGAP005712-PB	2.04412	1.5246	2.87706	+	2.04412	2.87706	M	428	0	3	PAH	phenylalanine-4-hydroxylase	Aromatic amino acid hydroxylase	met/aa	KOG	0	93.7
AGAP006103-PA	AGAP006103-PA;AGAP006103-PC;AGAP006103-PB	3.38964	1.18785	2.27812	+	3.38964	2.27812	M	145	0	0	AGAP006103	AGAP006103-PA	AGAP006103-PA	uc	REFSEQ-INVERTEBRATE	5e-84	100
AGAP006469-PA	AGAP006469-PA	2.33986	-1.40563	0.377453	+	2.33986	0.377453	M	356	0	0	CGNP	cell growth-regulating nucleolar protein	cell growth-regulating nucleolar protein	tm	REFSEQ-INVERTEBRATE	1e-54	103.1
AGAP008060-PA	AGAP008060-PA	3.88228	1.63069	3.09661	+	3.88228	3.09661	M	439	0	2	IDGF2	IDGF2: imaginal disc growth factor 2	Chitinase - signalP detected	met/carb	KOG	2e-76	100.9
AGAP008061-PA	AGAP008061-PA	3.21885	1.15155	2.22153	+	3.21885	2.22153	M	447	0	3	IDGF4	IDGF4: imaginal disc growth factor 4	catalytically inactive chitinase-like lectins - signalP detected	met/carb	CDD	8e-64	120.7
AGAP008283-PA	AGAP008283-PA	2.67554	-1.0136	0.495309	+	2.67554	0.495309	M	169	0	1	D7r3	D7r3: D7 short form salivary protein	D7-related 3 protein - signalP detected	s/	NR-LIGHT	5e-92	100
AGAP008364-PA	AGAP008364-PA;AGAP008364-PH;AGAP008364-PC;AGAP008364-PE;AGAP008364-PI;AGAP008364-PF;AGAP008364-PG;AGAP008364-PD;AGAP008364-PB	3.48784	1.11219	2.16173	+	3.48784	2.16173	M	1462	0	4	TEP15	TEP15: thioester-containing protein 15	Alpha-macroglobulin - GPI anchored	imm/gpi	KOG	0	102
AGAP008774-PA	AGAP008774-PA	2.86362	0.728109	1.65647	+	2.86362	1.65647	M	276	0	4	COxAP	cytochrome C oxidase assembly protein	cytochrome C oxidase assembly protein	met/energy	KOG	4e-93	86.4
AGAP010935-PA	AGAP010935-PA	1.80257	3.81817	14.1054	+	1.80257	14.1054	M	328	0	0	ALAD	porphobilinogen synthase	Delta-aminolevulinic acid dehydratase	met/int	KOG	0	95.8
AGAP011369-PA	AGAP011369-PA	3.4516	2.70386	6.51543	+	3.4516	6.51543	M	388	0	1	GSN	gelsolin	Actin regulatory (gelsolin/villin family) - probable fragment - signalP detected	cs	KOG	0	43.5
AGAP011788-PA	AGAP011788-PA	1.91476	2.78056	6.87117	+	1.91476	6.87117	M	427	0	1	CLIPA14	CLIPA14: CLIP-domain serine protease	Trypsin-like serine protease - signalP detected	imm	CDD	4e-64	106
AGAP011842-PA	AGAP011842-PA	2.55981	1.06907	2.09808	+	2.55981	2.09808	M	196	0	0	MspcS25	signal peptidase complex subunit 2	Microsomal signal peptidase 25 kDa subunit - 3 predicted membrane helices	pe membrane	PFAM	3e-39	102.6
AGAP011971-PA	AGAP011971-PA	4.0788	-0.577823	0.669974	+	4.0788	0.669974	M	558	0	1	5'-ntd (11971)	Ser/Thr protein phosphatase/nucleotidase	CD73 ecto-5'-nucleotidase and related protein - signalP detected	s/met/nuc CD73	CDD	0	103.5
AGAP012115-PA	AGAP012115-PA	1.99358	1.81109	3.50907	+	1.99358	3.50907	M	900	0	1	Atp2b2	Ca2+-transporting ATPase	plasma membrane calcium-transporting ATPase 2 - 7 predicted membrane helices	tr membrane	REFSEQ-INVERTEBRATE	0	95
AGAP012401-PA	AGAP012401-PA	2.24301	1.93957	3.83591	+	2.24301	3.83591	M	580	0	4	AGM1	AGM1:	Alpha-amylase - signalP detected - GPI anchored	met/carb/secreted Alpha-amylase/gpi	KOG	0	104.9
