## Supplementary Table 11 for "High-Resolution Proteomics Unveils Salivary Gland Disruption and Saliva-Hemolymph Protein Exchange in *Plasmodium*-Infected Mosquitoes"

### Sheet: Sheet2
P. berghei				P. falciparum
Protein groups	Uninfected	Infected		Protein groups	Uninfected	Infected
Secreted	58.979	84.207		Secreted	80.2069	88.2812
Protein synthesis	4.2254	8.9417		Immunity	6.53592	3.13564
Carbohydrate metabolism	3.3667	2.9599		Lipid transport	2.85832	1.97925
Immunity	19.3537	0.6294		Protein synthesis	0.911391	1.35146
Lipid transport	6.8548	0.2591		Carbohydrate metabolism	1.96928	1.55155
Oxidant metabolism/detox	0.5248	0.857		Iron transport	4.50388	1.93072
Unknown conserved	0.1388	0.2262		Cytoskeleton	0.920369	0.823808
Serpin	1.0943	0.1407		Serpin	0.636331	0.304977
Cytoskeletal	1.0153	0.8345		AA metabolism	0.470527	0.183811
Iron transport	2.593	4.1397		Storage	0.331027	0.154101
AA metabolism	1.4613	0.1832		Energy metabolism	0.245202	0.070448
Storage	0.9005	0.00494		Oxidant metabolism/detox	0.161295	0.155628
Energy metabolism	0.1295	0.0957		Lipid metabolism	0.110732	0.0372883
Lipid metabolism	0.242	0.000522		Protein export machinery	0.112123	0.0280306
Nucleotide metabolism	0.0206	0.00432		Protease	0.0105565	0.00363566
Nuclear regulation	0.0409	0.1185		Nucleotide metabolism	0.00660994	0.00603271
Protein modification machinery	0.00707	0.462		Signal transduction	0.00954122	0.00238531
Intermediary metabolism	0.0278	0.0101
