## Supplementary Table 12 for "High-Resolution Proteomics Unveils Salivary Gland Disruption and Saliva-Hemolymph Protein Exchange in *Plasmodium*-Infected Mosquitoes"

### Sheet: Sheet1
Seq name	name	Description	Comments	Class (updated)	DBase	Evalue	Significant
AGAP011788-PA	CLIPA14	CLIPA14: CLIP-domain serine protease	Trypsin-like serine protease - signalP detected	imm	CDD	4e-64	+
AGAP011789-PA	CLIPA6	CLIPA6: CLIP-domain serine protease	Trypsin-like serine protease - signalP detected	imm	CDD	4e-64	+
AGAP011792-PA	CLIPA7	CLIPA7: CLIP-domain serine protease	Trypsin-like serine protease - 28 OH-glycosylation sites - signalP detected	imm	SMART	3e-56	+
AGAP010968-PA	CLIPA9	CLIPA9: CLIP-domain serine protease	Trypsin-like serine protease - signalP detected	imm	CDD	8e-55	+
AGAP003250-PA	CLIPB4	CLIPB4: CLIP-domain serine protease	Trypsin-like serine protease - signalP detected	imm	CDD	3e-69	+
AGAP006258-PA	PPO2	PPO2: prophenoloxidase 2	Hemocyanin	imm	PFAM	2e-88	+
AGAP012616-PA	PPO5	PPO5: prophenoloxidase 5	prophenoloxidase (AGAP012616-PA)	imm	REFSEQ-INVERTEBRATE	0	+
AGAP004977-PA	PPO6	PPO6: prophenoloxidase 6	prophenoloxidase	imm	REFSEQ-INVERTEBRATE	0	+
AGAP008364-PG	TEP15	TEP15: thioester-containing protein 15	Alpha-macroglobulin - GPI anchored	imm/gpi	KOG	0	+
AGAP004455-PA	GNBPB1	GNBPB1: 3-glucan binding protein	beta-13-glucan-binding protein-like - signalP detected	imm/secreted beta-13-glucan-binding	REFSEQ-INVERTEBRATE	0	+
AGAP000376-PA	Tsf1	Tsf1: Transferrin	transferrin-like - signalP detected - GPI anchored	iron transport	REFSEQ-INVERTEBRATE	0	+
AGAP001826-PA	Lp	Lp: lipophorin	apolipophorins - signalP detected	lipid trans	REFSEQ-INVERTEBRATE	0	+
AGAP000679-PA	ACY	Aminoacylase	Aminoacylase ACY1	met/aa	KOG	0	+
AGAP009751-PA	ANCE2	ANCE2: angiotensin-converting enzyme 2	Angiotensin I-converting enzymes - M2 family peptidases	met/aa	KOG	0	+
AGAP000162-PA	CBS	Cystathionine beta-synthase	Cysteine synthase	met/aa	KOG	1e-66	+
AGAP008060-PA	IDGF2	IDGF2: imaginal disc growth factor 2	Chitinase - signalP detected	met/carb	KOG	2e-76	+
AGAP005837-PA	COEJHE5E	COEJHE5E: carboxylesterase	Esterases and lipases	met/lipd	CDD	0	+
AGAP003095-PA	YP (3094)	Yellow protein (4324)	Major royal jelly protein - signalP detected	s/	PFAM	1e-80	+
AGAP004324-PA	YP (4324)	Yellow proteins (6278)	Major royal jelly protein - signalP detected	s/	PFAM	1e-78	+
AGAP002925-PC	ENDOU	poly(U)-specific endoribonuclease	Poly(U)-specific endoribonuclease homolog - 69 OH-glycosylation sites - signalP detected	s/met/nuc Poly(U)-specific	SWISSP	0	+
AGAP001377-PA	SRPN11	SRPN11: serine protease inhibitor (serpin) 11	SERine Proteinase INhibitors - signalP detected	serpin	CDD	3e-75	+
AGAP010658-PA	Hex		hexamerin-1.1-like - signalP detected	storage/	REFSEQ-INVERTEBRATE	0	+
AGAP000651-PB	Actin5C	Actin5C: Actin-5C	actin-2	cs	CDD	0
AGAP011369-PA	GSN	gelsolin	Actin regulatory (gelsolin/villin family) - probable fragment - signalP detected	cs	KOG	0
AGAP004904-PA	CAT1	CAT1: Catalase	catalase isoform X2	detox/ox	REFSEQ-INVERTEBRATE	0
AGAP029195-PA	HPX12	HPX12: Heme peroxidase 12	oxidase/peroxidase - signalP detected	detox/ox	NR-LIGHT	0
AGAP004775-PB	Xaa-Pro	Xaa-Pro dipeptidase	proline aminopeptidase P II	met/aa	CDD	4e-66
AGAP004802-PA	HPD	4-hydroxyphenylpyruvate dioxygenase	4-hydroxyphenylpyruvate dioxygenase	met/aa	KOG	0
AGAP001200-PB	AMY (1200)	glycogen debranching enzyme	Alpha amylase	met/carb	KOG	0
AGAP005865-PA	FAH	fumarylacetoacetase	Fumarylacetoacetase	met/carb	KOG	0
AGAP007939-PA	PYG	starch phosphorylase	Glycogen phosphorylase	met/carb	KOG	0
AGAP011161-PA	TKT	transketolase	Transketolase	met/carb	KOG	0
AGAP009623-PA	GAPDH	GAPDH: glyceraldehyde 3-phosphate dehydrogenase	Glyceraldehyde 3-phosphate dehydrogenase	met/carb	KOG	0
AGAP012167-PA	Pgi	Pgi: phosphoglucose isomerase (glucose-6-phosphate isomerase)	Glucose-6-phosphate isomerase	met/carb	KOG	0
AGAP004596-PA	PyK	PyK: pyruvate kinase	Pyruvate kinase	met/carb	KOG	0
AGAP002102-PA	AMY (2102)		Alpha-amylase - signalP detected	met/carb/secreted Alpha-amylase	KOG	0
AGAP029820-PB	CKM		Creatine kinases	met/energy	KOG	0
AGAP006220-PA	AOX	aldehyde oxidase	Xanthine dehydrogenase - probable fragment	met/nuc	KOG	0
AGAP012885-PA	His4	Histone H4	Histone H4	nr	KOG	8e-41
AGAP002076-PA	AGAP002076	HSP70c4 (2076)	heat shock 70 kDa protein cognate 4	pm	REFSEQ-INVERTEBRATE	0
AGAP007406-PA	EEF1A1	Elongation factor 1-alpha	elongation factor 1-alpha 1	ps	REFSEQ-INVERTEBRATE	0
AGAP009917-PA	SGS4	SGS4	RHS repeat-associated core domain - 7 predicted membrane helices	ps membrane	CDD	3e-21
AGAP009918-PA	SGS5	SGS5	RHS repeat-associated core domain - 5 predicted membrane helices	ps membrane	CDD	5e-21
AGAP009974-PA	AAPP	AAPP: Anopheline antiplatelet protein	30 kDa salivary gland allergen Aed a 3-like - signalP detected	s/	REFSEQ-INVERTEBRATE	2e-33
AGAP008278-PA	D7L1	D7L1: D7 long form salivary protein	D7 protein long form - signalP detected	s/	NR-LIGHT	0
AGAP008279-PA	D7L2	D7L2: D7 long form salivary protein	long form D7 salivary protein - signalP detected	s/	NR-LIGHT	0
AGAP008284-PA	D7r1	D7r1: D7 short form salivary protein	D7-related 1 protein - signalP detected	s/	NR-LIGHT	1e-90
AGAP008281-PA	D7r4	D7r4: D7 short form salivary protein	short form D7 salivary protein D7r4 - signalP detected	s/	NR-LIGHT	8e-63
AGAP006421-PA	A5R1	A5R1: antigen 5 related protein 1	SCP-like extracellular protein domain - signalP detected	s/antigen5	CDD	1e-38
AGAP011026-PA	NT5E (Apy)	5' nucleotidase, ecto	CD73 ecto-5'-nucleotidase and related protein - signalP detected	s/met/nuc CD73	CDD	0
AGAP011971-PA	NT5E (1971)	Ser/Thr protein phosphatase/nucleotidase	CD73 ecto-5'-nucleotidase and related protein - signalP detected	s/met/nuc CD73	CDD	0
AGAP007737-PA	DNASEI	deoxyribonuclease I	deoxyribonuclease I - probable fragment - signalP detected	s/met/nuc deoxyribonuclease	NR-LIGHT	0
AGAP008282-PA	D7r2	D7r2: D7 short form salivary protein	Insect pheromone/odorant binding protein - signalP detected OBP	s/OBP	SMART	1e-11
AGAP012577-PA	CTPI	cathepsin l - signalP detected	cathepsin l - signalP detected	s/protease	REFSEQ-INVERTEBRATE	0
AGAP005822-PA	5822	Conserved secreted protein precursor	Conserved secreted protein precursor	s/ucs	REFSEQ-INVERTEBRATE	0
AGAP000612-PA	SG1	SG1: salivary gland protein 1	Conserved secreted protein precursor	s/ucs	REFSEQ-INVERTEBRATE	0
AGAP000548-PA	SG1b	SG1b: salivary gland protein 1-like 2	Conserved secreted protein precursor	s/ucs	REFSEQ-INVERTEBRATE	0
AGAP000607-PA	SG1c	SG1c: salivary gland protein 1-like 3	Conserved secreted protein precursor	s/ucs	REFSEQ-INVERTEBRATE	0
AGAP000609-PA	SG1e	SG1e: salivary gland protein 1-like 5	Conserved secreted protein precursor	s/ucs	REFSEQ-INVERTEBRATE	0
AGAP000610-PA	SG1f	SG1f: salivary gland protein 1-like 6	Conserved secreted protein precursor	s/ucs	REFSEQ-INVERTEBRATE	0
AGAP000150-PA	SG6	SG6: salivary gland protein 6	Conserved secreted protein precursor	s/ucs	REFSEQ-INVERTEBRATE	3e-64
AGAP001374-PA	trio	trio: TRIO salivary gland protein	Conserved secreted protein precursor	s/ucs	REFSEQ-INVERTEBRATE	0
AGAP000611-PA	SG1d	SG1d: salivary gland protein 1-like 4	AGAP000611-PA	saliva	REFSEQ-INVERTEBRATE	0
AGAP003139-PA	SRPN9	SRPN9: serine protease inhibitor (serpin) 9	SERine Proteinase INhibitors - signalP detected	serpin	CDD	2e-97
AGAP009502-PA	9502		AGAP009502-PA	uc	REFSEQ-INVERTEBRATE	0
