## Supplementary Table 13 for "High-Resolution Proteomics Unveils Salivary Gland Disruption and Saliva-Hemolymph Protein Exchange in *Plasmodium*-Infected Mosquitoes"

### Sheet: Sheet1
Seq name	LFQ intensity Blood 1	LFQ intensity Blood 2	LFQ intensity Blood 3	LFQ intensity Blood 4	LFQ intensity P. falciparum 1	LFQ intensity P. falciparum 2	LFQ intensity P. falciparum 4	Significant	#NAME?	Difference	name	Description	Comments	Class
AGAP006348-PA	-3.43095	-1.70863	-1.47824	-1.57311	-5.38592	-5.59079	-4.17585	+	2.21057	-3.00312	LRIM1	LRIM1: leucine-rich immune protein (Long)	leucine-rich repeats - signalP detected	imm
AGAP004975-PA	-2.87085	-0.673757	0	-0.435846	-5.7101	-3.8287	-3.5128	+	1.77597	-3.35542	PPO3	PPO3: prophenoloxidase 3	prophenoloxidase	imm
AGAP004977-PA	3.64122	3.4038	3.53163	5.50511	-0.271235	2.05315	1.59764	+	1.74298	-2.89392	PPO6	PPO6: prophenoloxidase 6	prophenoloxidase	imm
AGAP012616-PA	-0.0158567	-0.399692	-0.66003	2.01059	-3.05125	-2.11378	-2.0791	+	1.74278	-2.64846	PPO5	PPO5: prophenoloxidase 5	prophenoloxidase (AGAP012616-PA)	imm
AGAP004855-PA	-1.49623	-1.90741	-1.16601	-1.97321	-4.52033	-3.7748	-2.79858	+	2.13662	-2.06219	CLIPB13	CLIPB13: CLIP-domain serine protease	Trypsin-like serine protease - 17 OH-glycosylation sites - signalP detected	imm
AGAP011792-PA	-0.863214	0.046155	0.793802	-0.535246	-5.17639	-1.52187	-4.93078	+	1.74906	-3.73672	CLIPA7	CLIPA7: CLIP-domain serine protease	Trypsin-like serine protease - 28 OH-glycosylation sites - signalP detected	imm
AGAP003250-PA	1.74798	1.37778	4.20438	2.07312	-1.8349	-4.12966	0.858261	+	1.44771	-4.05291	CLIPB4	CLIPB4: CLIP-domain serine protease	Trypsin-like serine protease - signalP detected	imm
AGAP010968-PA	1.14608	1.46116	3.22734	2.0111	-2.56536	-0.617708	-0.0317726	+	1.81465	-3.03304	CLIPA9	CLIPA9: CLIP-domain serine protease	Trypsin-like serine protease - signalP detected	imm
AGAP011780-PA	0.216371	-0.900725	2.19649	0.578848	-4.47363	-0.736469	-3.76888	+	1.45893	-3.51574	CLIPA4	CLIPA4: CLIP-domain serine protease	Trypsin-like serine protease - signalP detected	imm
AGAP011788-PA	0.0755091	0.173158	1.45989	1.07909	-2.79593	-0.907131	-1.22083	+	1.85035	-2.33821	CLIPA14	CLIPA14: CLIP-domain serine protease	Trypsin-like serine protease - signalP detected	imm
AGAP011789-PA	1.73042	1.89014	2.94712	2.60567	-1.42402	0.206888	-0.731329	+	2.60984	-2.94282	CLIPA6	CLIPA6: CLIP-domain serine protease	Trypsin-like serine protease - signalP detected	imm
AGAP010815-PA	-1.36399	-0.499579	0.48341	-2.40264	-6.04937	-4.96942	-3.29898	+	1.92979	-3.82689	TEP1	TEP1: Thioester-containing protein 1	Alpha-macroglobulin - probable fragment - signalP detected	imm/secreted Alpha-macroglobulin
AGAP001826-PA	5.61532	5.69737	5.17276	6.21132	2.40407	4.07816	4.56821	+	1.66802	-1.99072	Lp	Lp: lipophorin	apolipophorins - signalP detected	lipid trans
AGAP029385-PA	-0.957772	-2.03721	-0.369469	-0.182024	-4.83622	-5.2897	-1.78588	+	1.4974	-3.08398	LCN		Lipocalin-like domain - signalP detected lipocalin	lipid transp
AGAP008807-PA	-2.7743	-2.09017	-1.97382	-2.43985	-3.982	-4.80603	-4.24446	+	2.99581	-2.02463	Lp(8807)		lipoprotein - signalP detected	lipid transp
AGAP000679-PA	1.27854	0.898971	1.4926	3.06613	-4.60178	-3.32191	-0.800322	+	2.07423	-4.59206	ACY	Aminoacylase	Aminoacylase ACY1	met/aa
AGAP009751-PA	0.711225	0.122861	2.31402	1.56069	-3.00458	-0.956301	-0.106819	+	1.4011	-2.5331	ANCE2	ANCE2: angiotensin-converting enzyme 2	Angiotensin I-converting enzymes - M2 family peptidases	met/aa
AGAP000162-PA	-1.50758	-2.50886	-1.47824	-0.238617	-3.94244	-4.55549	-3.24454	+	1.94674	-2.48083	CBS	Cystathionine beta-synthase	Cysteine synthase	met/aa
AGAP008061-PA	-0.21989	0.288669	1.67531	1.44079	-2.67974	-0.307793	-0.831144	+	1.29729	-2.06911	IDGF4	IDGF4: imaginal disc growth factor 4	catalytically inactive chitinase-like lectins - signalP detected	met/carb
AGAP008060-PA	1.34453	1.52999	2.46407	2.2113	-0.827351	0.659235	0.272413	+	1.89366	-1.8527	IDGF2	IDGF2: imaginal disc growth factor 2	Chitinase - signalP detected	met/carb
AGAP012167-PA	-2.9766	-3.29899	-3.51233	-2.56379	-4.89832	-4.53073	-3.88133	+	1.92887	-1.34887	Pgi	Pgi: phosphoglucose isomerase (glucose-6-phosphate isomerase)	Glucose-6-phosphate isomerase	met/carb
AGAP002317-PA	-1.00481	-1.60127	0.431471	-0.496761	-4.41098	-4.64864	-1.19127	+	1.30953	-2.74912	Alpha_amylase	Alpha_amylase: amylase	Alpha-amylase - signalP detected	met/carb/secreted Alpha-amylase
AGAP001884-PA	-1.50147	-2.83828	-2.17419	-1.03316	-4.54559	-5.68742	-3.95292	+	2.19356	-2.84187	FH	fumarate hydratase, class II	Fumarase	met/energy
AGAP002557-PA	-1.98573	-2.60456	-1.52275	-2.45573	-3.30533	-4.36964	-4.28012	+	2.2066	-1.84284	GLD (2557)	glucose dehydrogenase (acceptor)	glucose dehydrogenase (FAD quinone)	met/energy
AGAP029732-PA	-0.421798	-1.84132	0.33354	0.249437	-3.257	-1.47084	-2.45849	+	1.36127	-1.97541	AKR1		Voltage-gated shaker-like K+ channel subunit beta/KCNAB	met/energy
AGAP007963-PA	0.246688	-0.229598	0.00402069	0.582769	-5.71845	-4.75395	-3.70431	+	3.60126	-4.87654	SCP	Sarcoplasmic calcium-binding protein	AGAP007963-PA	pe
AGAP010415-PA	-2.10182	-1.90627	-0.88904	-2.36806	-6.37419	-3.91377	-3.10493	+	1.48093	-2.648	Tryp(0415)		Trypsin-like serine protease - signalP detected	protease
AGAP004263-PA	-1.03656	-1.36986	-0.976542	-0.795269	-4.4058	-3.56124	-3.53206	+	3.76918	-2.78848	TO1	TO1: takeout 1	antennal carrier protein TOL-2 - signalP detected	s/
AGAP006278-PA	1.00564	0.32401	2.56397	3.00386	-1.28449	0	0.0732803	+	1.28836	-2.12811	D7(6278)		D7 protein - signalP detected	s/
AGAP008051-PA	-0.661496	-1.83445	0.145966	-0.769867	-6.28395	-3.67319	-4.04324	+	2.25534	-3.88683	SAP1	SAP1: sensory appendage protein 1	Insect pheromone-binding family - signalP detected	s/
AGAP003095-PA	0.974603	0.0805941	1.91594	0.803129	-2.49408	-0.820099	-2.18736	+	2.18446	-2.77741	YP (3095)	yellow protein	Major royal jelly protein - signalP detected	s/
AGAP009922-PA	-0.34957	-2.36697	0.291615	-0.948195	-4.50515	-2.69002	-2.38429	+	1.36865	-2.34987	SPNu	salivary purine nucleosidase	Nucleoside hydrolases similar to the inosine-adenosine-guanosine-preferring nucleoside hydrolase from Caenorhabditis elegans - signalP detected	s/
AGAP002925-PC	-1.71608	-0.991605	-1.44608	-3.67674	-4.63611	-5.80004	-4.12826	+	1.78996	-2.89718	ENDOU	poly(U)-specific endoribonuclease	Poly(U)-specific endoribonuclease homolog - 69 OH-glycosylation sites - signalP detected	s/met/nuc Poly(U)-specific
AGAP000278-PA	-0.515029	-1.23876	-0.46917	-0.485943	-5.13886	-2.9943	-4.2331	+	2.7638	-3.44486	OBP9	OBP9: odorant-binding protein 9	odorant binding protein 9 - signalP detected OBP	s/OBP
AGAP012577-PA	-1.90343	-3.43543	-1.2489	-2.2572	-4.54354	-4.56441	-3.53895	+	1.65657	-2.0044	CPI		cathepsin l - signalP detected	s/protease
AGAP001662-PA	-1.5975	-0.871949	-3.22859	-0.911974	-4.79571	-6.45902	-4.01072	+	1.92786	-3.43598	ADAMTS		Disintegrin metalloproteinases with thrombospondin repeats - probable fragment - 45 OH-glycosylation sites - signalP detected	s/reprolysin
AGAP001989-PA	-3.25851	0.361239	0.443289	0.658909	-4.11523	-5.42844	-5.02688	+	1.90269	-4.40808	1989		Conserved secreted protein precursor	s/ucs
AGAP006275-PA	-0.240369	0.243728	0.951174	1.43583	-4.93138	-5.83473	-5.95937	+	4.14175	-6.17275	6275		Conserved secreted protein precursor	s/ucs
AGAP007663-PA	0.0377569	-0.124072	1.46725	1.03406	-3.22948	-1.76295	-1.50982	+	2.12647	-2.77117	7663	7663	Conserved secreted protein precursor	s/ucs
AGAP001377-PA	-0.288852	-1.09672	0.247181	-0.0583191	-4.1736	-1.54794	-2.01336	+	1.52578	-2.27912	SRPN11	SRPN11: serine protease inhibitor (serpin) 11	SERine Proteinase INhibitors - signalP detected	serpin
AGAP006911-PA	-0.732316	0.347003	0.767748	0.306387	-3.13627	-1.32706	-1.62995	+	1.83765	-2.2033	SRPN2	SRPN2: serine protease inhibitor (serpin) 2	SERine Proteinase INhibitors - signalP detected	serpin
AGAP011334-PA	-1.61315	-2.27506	-1.29681	-1.69577	-6.19254	-4.24157	-3.2016	+	1.8352	-2.82504	Fax	Failed axon connections protein	Failed axon connections (fax) protein/glutathione S-transferase-like protein	st
AGAP010658-PA	0.857774	2.18842	2.8844	0.226618	-4.42043	-1.9976	-0.172543	+	1.50997	-3.73616	Hx		hexamerin-1.1-like - signalP detected	storage/
AGAP011369-PA	1.16047	2.37512	3.96592	1.95781	-2.35079	1.76814	0.715246		0.913921	-2.32063	GSN	gelsolin	Actin regulatory (gelsolin/villin family) - probable fragment - signalP detected	cs
AGAP000651-PB	1.42457	0.551665	1.43157	2.20563	0.02845	3.38883	2.45594		0.239241	0.554379	Actin5C	Actin5C: Actin-5C	actin-2	cs
AGAP029195-PA	1.33632	1.20679	-0.0868759	1.37309	0.255331	3.26705	0.633181		0.185437	0.427857	HPX12	HPX12: Heme peroxidase 12	oxidase/peroxidase - signalP detected	detox/ox
AGAP009033-PA	-2.63486	-3.63996	-2.31311	-2.60746	-4.87293	-2.20815	-2.57898		0.213942	-0.421175	HPX2	HPX2: heme peroxidase 2	peroxidase - signalP detected	detox/ox
AGAP009556-PA	-0.536094	0.112269	1.10194	-0.0409241	-1.64707	-5.68782	0.14889		0.825941	-2.55463	FBN8	FBN8	Ficolin - probable fragment - signalP detected	imm
AGAP006258-PA	2.34867	1.23734	3.11604	4.55449	0.290497	0.770397	1.6039		1.08942	-1.92587	PPO2	PPO2: prophenoloxidase 2	Hemocyanin	imm
AGAP004981-PA	-4.89503	-4.03431	-3.78498	-1.80108	-4.3378	-4.71805	-4.32849		0.47459	-0.832594	PPO4	PPO4: prophenoloxidase 4	prophenoloxidase (AGAP012616-PA)	imm
AGAP003057-PA	-1.57848	-1.9288	-0.170805	-0.9531	-4.46342	-2.15767	-2.22784		1.15335	-1.79185	CLIPB8	CLIPB8: CLIP-domain serine protease	Trypsin-like serine protease - signalP detected	imm
AGAP003691-PA	-1.9322	-2.12868	-1.92283	-2.74648	-5.15806	-2.52731	-3.43322		1.11494	-1.52365	CLIP(3691)	CLIP(3691)	Trypsin-like serine protease - signalP detected	imm
AGAP010730-PA	-2.14998	-2.19237	-1.15927	-4.11292	-3.52997	-5.01926	-4.78268		1.24644	-2.04034	PPOAF	prophenoloxidase activating factor	Trypsin-like serine protease - signalP detected	imm
AGAP028728-PA	-0.889459	-4.88243	-2.03649	-0.670719	-5.16248	-4.1404	-4.05313		0.974992	-2.33223	CLIPE5	CLIPE5: CLIP-domain serine protease	Trypsin-like serine protease - signalP detected	imm
AGAP008364-PF	1.71727	1.59635	1.90767	2.01296	-1.84774	1.48526	0		1.19406	-1.92939	TEP15	TEP15: thioester-containing protein 15	Alpha-macroglobulin - GPI anchored	imm/gpi
AGAP004455-PA	2.13246	-0.756671	2.56974	1.49652	-2.59826	0.23164	0.25032		0.85276	-2.06595	GNBPB1	GNBPB1: 3-glucan binding protein	beta-13-glucan-binding protein-like - signalP detected	imm/secreted beta-13-glucan-binding
AGAP007347-PA	1.27948	0.216609	0.915009	0.208767	0	2.35331	1.14616		0.330886	0.511525	LYSC1	LYSC1: C-type lysozyme	Lysozyme c-1 - signalP detected	imm/secreted Lysozyme
AGAP005693-PA	-3.89589	-3.34421	-0.355419	-3.28887	-5.9881	-1.20743	-2.47067		0.121478	-0.500975	LRIM17	LRIM17: leucine-rich immune protein (Coil-less)	membrane glycoprotein LIG-1 - signalP detected	imm/secreted membrane
AGAP007454-PA	-2.73707	-3.45921	-2.37603	-1.96111	-4.03901	-3.59526	-3.24812		1.18694	-0.994108	LRIM8A	LRIM8A: leucine-rich immune protein (Short)	membrane glycoprotein LIG-1 - signalP detected	imm/secreted membrane
AGAP002465-PA	1.59918	0.73306	3.47424	4.92541	0.579609	-0.405361	0.849556		1.00347	-2.3417	FTH	ferritin heavy chain	ferritin heavy chain-like protein - signalP detected	iron transport
AGAP002464-PA	1.59792	0.0523424	3.04886	4.22962	-0.503283	-1.08329	0.589581		1.12267	-2.56452	FTL	secreted ferritin G subunit	ferritin light chain-like protein precursor - signalP detected	iron transport
AGAP000376-PA	1.21875	2.44051	3.32541	1.71018	-1.0743	3.92821	1.05705		0.266439	-0.870056	Tsf1	Tsf1: Transferrin	transferrin-like - signalP detected - GPI anchored	iron transport
AGAP002032-PA	0.955787	0.0768938	0.8755	0.965374	-3.68539	-0.381594	-0.556986		1.22179	-2.25971	Lp(2032)		lipoprotein - probable fragment - signalP detected	lipid transp
AGAP008369-PA	-0.395875	-1.18574	-0.773664	-1.16808	-5.83621	-1.43464	-3.03628		1.16996	-2.55487	Lp(8369)		Lipoprotein amino terminal region - signalP detected	lipid transp
AGAP002414-PA	-1.61045	-5.40511	-0.695204	-1.38634	-4.38641	-4.89382	-4.02241		0.821837	-2.15994	CPD	carboxypeptidase D	carboxypeptidase D isoform X1 - signalP detected	met/aa
AGAP007643-PD	-2.64696	-3.82605	-1.79159	-1.23602	-5.74642	-1.2758	-2.74599		0.280542	-0.880913	AGAP007643	Tyrosine 3-monooxygenase/tryptophan 5-monooxygenase activation protein, beta polypeptide 2	Multifunctional chaperone (14-3-3 family)	met/aa
AGAP004775-PB	-3.90162	-2.40639	-0.890043	-1.34995	-3.7358	-3.609	-3.66891		0.957526	-1.53424	Xaa-Pro	Xaa-Pro dipeptidase	proline aminopeptidase P II	met/aa
AGAP013260-PA	-0.886649	-4.67595	-0.230087	-0.52803	-5.03652	-4.14046	-2.01716		0.708301	-2.1512	Cht5-4	Cht5-5: chitinase	catalytically inactive chitinase-like lectins - signalP detected	met/carb
AGAP007827-PB	-1.9528	-5.07721	-1.75722	0	-2.88009	-1.77584	-4.59987		0.251401	-0.888459	Eno	Eno: Enolase	Enolase	met/carb
AGAP002564-PE	0.0158567	-4.71716	-0.775574	0.788971	-2.00533	-1.00883	-3.30372		0.241532	-0.933981	Aldo	Aldo: fructose biphosphate aldolase	Fructose-biphosphate aldolase	met/carb
AGAP009623-PA	-0.17311	-2.09535	0.249916	1.28519	-0.509987	-0.0487766	-4.21124		0.448537	-1.40666	GAPDH	GAPDH: glyceraldehyde 3-phosphate dehydrogenase	Glyceraldehyde 3-phosphate dehydrogenase	met/carb
AGAP007939-PA	-0.164718	-3.72587	-0.386927	3.04688	-3.94878	-0.564413	-2.62044		0.508884	-2.07022	PYG	starch phosphorylase	Glycogen phosphorylase	met/carb
AGAP004596-PA	-0.955562	-3.07221	-0.720627	0.997835	-4.63405	-0.980551	-2.59713		0.6335	-1.7996	PyK	PyK: pyruvate kinase	Pyruvate kinase	met/carb
AGAP002102-PA	3.4059	2.60606	2.54386	4.15672	2.26885	4.9416	2.95592		0.094398	0.210658	AMY(2102)		Alpha-amylase - signalP detected	met/carb/secreted Alpha-amylase
AGAP006371-PA	-3.02632	-4.80273	-2.78432	-1.76322	-3.84591	-1.1491	-1.56873		0.37982	0.906235	AMY(6371)	amyrel	Alpha-amylase - signalP detected	met/carb/secreted Alpha-amylase
AGAP029820-PA	-4.09187	-0.0180445	1.21129	2.07726	-3.17929	-0.860706	-3.39216		0.599926	-2.27205	CKM		Creatine kinases	met/energy
AGAP005837-PA	-3.89994	-2.52237	-1.21246	-0.940432	-3.70815	-4.28971	-2.82472		0.804196	-1.46373	COEJHE5E	COEJHE5E: carboxylesterase	Esterases and lipases	met/lipd
AGAP028157-PA	-0.323897	-5.67864	-0.53721	0.230522	-5.87458	-0.692646	-3.62246		0.380045	-1.81926	NPC		NPC intracellular cholesterol transporter 2 homolog a - signalP detected - GPI anchored	met/lipd/gpi
AGAP006220-PA	-1.31427	-1.77029	-1.83607	-1.35835	-5.84313	-0.134199	-2.14291		0.340978	-1.137	AOX	aldehyde oxidase	Xanthine dehydrogenase - probable fragment	met/nuc
AGAP007406-PA	-0.783013	-1.41767	-1.37802	-0.803015	-1.72655	2.52828	0.415119		0.674514	1.50105	AGAP007406	EEF1A1	elongation factor 1-alpha 1	ps
AGAP009918-PA	4.6079	4.47148	1.27135	3.18616	3.35227	5.79224	1.69197		0.0590776	0.227938	SGS5	SGS5	RHS repeat-associated core domain - 5 predicted membrane helices	ps membrane
AGAP009917-PA	4.92694	5.02789	1.70405	3.82716	3.74753	6.30654	2.46995		0.0827094	0.303164	SGS4	SGS4	RHS repeat-associated core domain - 7 predicted membrane helices	ps membrane
AGAP009974-PA	6.37348	5.58652	5.99225	5.86259	6.01912	8.32118	5.79935		0.483269	0.759506	AAPP	AAPP: Anopheline antiplatelet protein	30 kDa salivary gland allergen Aed a 3-like - signalP detected	s/
AGAP008278-PA	4.09485	3.62847	3.23376	3.42425	3.36292	5.52522	2.28323		0.0542214	0.128455	D7L1	D7L1: D7 long form salivary protein	D7 protein long form - signalP detected	s/
AGAP008284-PA	6.0633	2.21218	2.44983	3.26595	3.62641	5.49778	-0.813799		0.145622	-0.727685	D7r1	D7r1: D7 short form salivary protein	D7-related 1 protein - signalP detected	s/
AGAP008283-PA	4.52886	3.09031	3.65697	3.05781	3.5869	5.22489	2.01435		0.00960036	0.0252221	D7r3	D7r3: D7 short form salivary protein	D7-related 3 protein - signalP detected	s/
AGAP002341-PA	-4.26236	-3.68714	-1.87799	-3.29861	-4.76641	-4.70817	-4.69387		1.20851	-1.44129	HJHBP		Haemolymph juvenile hormone binding protein - signalP detected	s/
AGAP008054-PD	-2.37196	-4.25792	-0.278551	-2.20874	-5.39168	-1.97628	-3.38733		0.454729	-1.3058	SAP3	SAP3: sensory appendage protein 3	Insect pheromone-binding family - signalP detected	s/
AGAP008279-PA	5.00532	5.59964	4.01912	4.48851	4.27158	6.88082	3.98535		0.113233	0.267766	D7L2	D7L2: D7 long form salivary protein	long form D7 salivary protein - signalP detected	s/
AGAP008281-PA	5.82647	4.4175	4.34658	4.10412	4.98677	6.28302	2.37061		0.0409427	-0.12687	D7r4	D7r4: D7 short form salivary protein	short form D7 salivary protein D7r4 - signalP detected	s/
AGAP006421-PA	7.68942	7.55515	7.05707	6.98642	7.11733	8.60191	6.86622		0.157362	0.206468	A5R1	A5R1: antigen 5 related protein 1	SCP-like extracellular protein domain - signalP detected	s/antigen5
AGAP011026-PA	7.24326	6.54735	5.82644	6.69245	6.64765	8.3532	5.83518		0.203061	0.367971	NT5E (Apy)	5' nucleotidase, ecto	CD73 ecto-5'-nucleotidase and related protein - signalP detected	s/met/nuc CD73
AGAP011971-PA	3.40785	2.6096	1.70394	2.53702	2.57009	4.47279	1.20708		0.0737928	0.185385	NT5E(1971)	Ser/Thr protein phosphatase/nucleotidase	CD73 ecto-5'-nucleotidase and related protein - signalP detected	s/met/nuc CD73
AGAP007737-PA	-1.91295	-2.76863	-0.346445	-0.427822	-4.99505	-1.48789	-1.5174		0.485818	-1.30282	DNASEI		deoxyribonuclease I - probable fragment - signalP detected	s/met/nuc deoxyribonuclease
AGAP002879-PB	-4.35749	-2.69646	0.611568	-1.22586	-5.10456	-2.4142	-4.53733		0.69716	-2.10164	CTF	cathepsin F	cysteine proteinase CG12163 - 20 OH-glycosylation sites - signalP detected	s/mucin
AGAP008282-PA	6.31234	6.11132	5.2632	5.05469	5.66612	7.54745	4.09702		0.0317651	0.0848134	D7r2	D7r2: D7 short form salivary protein	Insect pheromone/odorant binding protein - signalP detected OBP	s/OBP
AGAP000150-PA	4.875	4.12247	4.54308	3.14912	4.1437	5.9468	3.51612		0.186971	0.363121	SG6	SG6: salivary gland protein 6	Conserved secreted protein precursor	s/ucs
AGAP000548-PA	4.03506	3.73647	1.83689	4.00428	3.32668	5.95601	1.26825		0.0299483	0.113805	SG1b	SG1b: salivary gland protein 1-like 2	Conserved secreted protein precursor	s/ucs
AGAP000607-PA	7.1106	7.07883	4.88904	7.09285	6.43664	9.26228	4.35232		0.0355739	0.140914	SG1c	SG1c: salivary gland protein 1-like 3	Conserved secreted protein precursor	s/ucs
AGAP000609-PA	3.58754	3.47507	1.06634	3.61866	2.40929	5.11242	0.966263		0.029141	-0.107581	SG1e	SG1e: salivary gland protein 1-like 5	Conserved secreted protein precursor	s/ucs
AGAP000610-PA	5.15297	4.86758	3.08838	4.78777	3.87029	7.30529	2.81632		0.0523943	0.18979	SG1f	SG1f: salivary gland protein 1-like 6	Conserved secreted protein precursor	s/ucs
AGAP000612-PA	2.80817	2.1468	1.4191	2.40533	1.91052	5.05734	0.69734		0.116387	0.360216	SG1	SG1: salivary gland protein 1	Conserved secreted protein precursor	s/ucs
AGAP001374-PA	4.36346	4.10598	2.61865	4.0826	3.64526	6.48849	1.75059		0.047035	0.168776	trio	trio: TRIO salivary gland protein	Conserved secreted protein precursor	s/ucs
AGAP004334-PA	0.133828	-0.852958	-2.00342	-1.61111	-0.827915	1.69711	-1.84646		0.301056	0.757662	SG5	SG5: salivary gland protein 5	Conserved secreted protein precursor	s/ucs
AGAP005822-PA	-0.594501	-1.0046	-1.1988	0.510412	-1.40402	0.263014	-0.162468		0.0796953	0.137381	5822		Conserved secreted protein precursor	s/ucs
AGAP007777-PA	-0.689723	-1.42516	-0.0290833	-0.722973	-5.03855	-1.57364	-2.4558		1.24862	-2.30593	7777		Conserved secreted protein precursor	s/ucs
AGAP008216-PA	3.84585	4.24082	1.93597	2.81113	2.14701	5.84396	0.1397		0.120629	-0.498216	SG7	SG7: salivary gland protein 7	Conserved secreted protein precursor	s/ucs
AGAP011604-PA	-1.03786	-1.04692	-1.43735	-1.73635	-4.92896	-1.2182	-4.67634		1.12676	-2.29322	1604		Conserved secreted protein precursor	s/ucs
AGAP000611-PA	2.27373	2.10558	-0.0608101	2.1883	1.21622	4.70837	0.0467815		0.0979639	0.363757	SG1d	SG1d: salivary gland protein 1-like 4	AGAP000611-PA	saliva
AGAP003139-PA	0.549096	0.231265	2.59078	1.8529	-1.16261	0.564997	0.138494		0.911469	-1.45905	SRPN9	SRPN9: serine protease inhibitor (serpin) 9	SERine Proteinase INhibitors - signalP detected	serpin
AGAP006910-PA	-2.32583	-2.52733	-0.88541	-2.10836	-4.09785	-2.22668	-3.27416		0.97382	-1.23783	SRPN3	SRPN3: serine protease inhibitor (serpin) 3	SERine Proteinase INhibitors - signalP detected	serpin
AGAP009670-PC	-1.03569	-1.22964	0.696091	0.394562	-6.06123	-1.66538	-1.36069		0.968739	-2.73543	SRPN4	SRPN4: serine protease inhibitor (serpin) 4	SERine Proteinase INhibitors - signalP detected	serpin
